# BMP-2 Release from Biomaterial Carriers: Reporting Heterogeneity and the Limits of Cross-Study Prediction

**DOI:** 10.64898/2026.11.13.766607

**Authors:** Warren Zhou, Leon Zhou, Wanda Hou, Yunzhi Peter Yang

## Abstract

Published release profiles offer a potential basis for predicting bone morphogenetic protein-2 (BMP-2) delivery from biomaterial carriers, but heterogeneous reporting and study-specific effects complicate their reuse in machine learning (ML) models. As a preliminary exploration, we compiled 79 release experiments and 487 time points from 21 publications with a workflow that combined a large language model assistant and human verification, and we examined data comparability and cross-study prediction with ML models. Only 38 experiments (48%) reported BMP-2 alone as a percentage of the loaded dose. Within individual studies, binding components and coating layers were associated with slower release, consistent with established carrier mechanisms. Using carrier family as the sole predictor, a family-median model and gradient-boosted decision trees achieved lower mean absolute errors than a global-median baseline under random hold-out validation (0.42 and 0.44 versus 0.52 log_10_ units). Publication-grouped cross-validation did not establish a corresponding improvement (0.57 and 0.48 versus 0.50). Only 10 of the 28 modeling experiments belonged to carrier families represented in the training data under this scheme, and carrier family was strongly associated with publication. These findings highlight the need to distinguish within-study interpolation from cross-study generalization. Broader coverage of each carrier family, quantitative formulation and assay descriptors, and accessible numerical source data are needed to support predictive modeling of BMP-2 release.
