## Supplementary Tables 1 to 8 and Supplementary Data 1 and 2 for "BMP-2 Release from Biomaterial Carriers: Reporting Heterogeneity and the Limits of Cross-Study Prediction": analysis_v1_cohort_table.csv

paper_id	title	cohort_class	analysis_readiness	narrative_role	payload_scope	corpus_tier	role	release_rows	release_experiments	percent_experiments	mass_only_experiments	provenance_mix	source_data_status	figure_digitization_status	outcome_link_status	modeling_use	notes
CHEN_F_2005_PREPARATION_AND_BIOLOGICAL_CHARACTERISTICS_OF	Preparation and biological characteristics of recombinant human bone morphogenetic protein-2-loaded dextran-co-gelatin hydrogel microspheres	expanded_core_percent	analysis_ready		core_protein	expanded_digitized_literature	first_batch	10	1	1	0	digitized_figure	no source data imported	digitized figure rows present	outcome hooks available in local/full text	primary expanded BMP-2 analysis with provenance caveat	Controlled-release gelatin/dextran hydrogel microsphere comparator.
CHEN_S_2020_EVALUATION_OF_BMP_2_AND	Evaluation of BMP-2 and VEGF loaded 3D printed hydroxyapatite composite scaffolds with enhanced osteogenic capacity in vitro and in vivo	branch_comparator	pending_or_background		branch_dual_factor	branch_pending_release_extraction	first_batch	0	0	0	0		no source data imported	not yet extracted	outcome hooks available in local/full text	branch or counterexample; do not pool with core BMP-2 protein model	Dual BMP-2/VEGF release from 3D printed hydroxyapatite composite.
CHEN_Y_2017_ZERO_ORDER_CONTROLLED_RELEASE_OF	Zero-order controlled release of BMP2-derived peptide P24 from the chitosan scaffold by chemical grafting modification technique for promotion of osteogenesis in vitro and enhancement of bone repair in vivo	branch_comparator	pending_or_background		branch_peptide	branch_pending_release_extraction	first_batch	0	0	0	0		no source data imported	not yet extracted	branch outcome extraction pending	branch or counterexample; do not pool with core BMP-2 protein model	Open-access zero-order BMP-2-derived peptide benchmark.
ELNAWAM_H_2024_BOVINE_PULP_EXTRACELLULAR_MATRIX_HYDROGEL	Bovine pulp extracellular matrix hydrogel for regenerative endodontic applications: in vitro characterization and in vivo analysis in a necrotic tooth model.	excluded_or_background	pending_or_background			pending_release_extraction	maybe_background	0	0	0	0		no source data imported	not yet extracted	outcome hooks available in local/full text	background or pending	ECM hydrogel is relevant mechanistically, but it is not clearly an exogenous BMP-2 release paper from the abstract.
FRIESS_W_1999_CHARACTERIZATION_OF_ABSORBABLE_COLLAGEN_SPONGES	Characterization of absorbable collagen sponges as rhBMP-2 carriers	validation_caveat	analysis_ready_as_caveat		core_protein	expanded_digitized_literature	clinical_baseline_release	15	3	3	0	digitized_figure	no source data imported	digitized figure rows present	outcome hooks available in local/full text	primary expanded BMP-2 analysis with provenance caveat	Absorbable collagen sponge carrier baseline with digitized in vivo 125I-rhBMP-2 retention converted to cumulative release for three ACS processing conditions.
GHOLIZADEH_H_2023_IN_VITRO_AND_IN_VIVO	In vitro and in vivo applications of a universal and synthetic thermo-responsive drug delivery hydrogel platform.	branch_comparator	branch_ready_not_pooled		branch_multi_payload	expanded_text_or_derived	include_branch	12	4	4	0	derived	no source data imported	not digitized; text or derived values only	local outcome records extracted	branch or counterexample; do not pool with core BMP-2 protein model	Full text contains TP140 release of ciprofloxacin TNF-alpha TGF-beta1 and BMP2 plus in vivo BMP2 ectopic bone outcome; keep as multi-payload branch.
GUZM_N_R_2014_CHITOSAN_SCAFFOLDS_CONTAINING_CALCIUM_PHOSPHATE	Chitosan scaffolds containing calcium phosphate salts and rhBMP-2: in vitro and in vivo testing for bone tissue regeneration	excluded_or_background	pending_or_background		core_protein	pending_release_extraction	first_batch	0	0	0	0		no source data imported	not yet extracted	outcome extraction pending	supporting BMP-2 analysis after evidence upgrade	Open-access chitosan/CPS study with release kinetics table and rabbit tibia outcomes.
HAN_L_2014_BMP2_ENCAPSULATED_CHITOSAN_COATINGS_ON	BMP2-encapsulated chitosan coatings on functionalized Ti surfaces and their performance in vitro and in vivo	expanded_core_percent	analysis_ready		core_protein	expanded_digitized_literature	first_batch	22	2	2	0	digitized_figure	no source data imported	digitized figure rows present	local outcome records extracted	primary expanded BMP-2 analysis with provenance caveat	Chitosan coating on titanium with BMP-2 release-rate comparison.
HETTIARATCHI_MH_2017_COMPETITIVE_PROTEIN_BINDING_INFLUENCES_HEPARIN	Competitive Protein Binding Influences Heparin-Based Modulation of Spatial Growth Factor Delivery for Bone Regeneration	branch_comparator	branch_ready_not_pooled		branch_mechanism_caveat	expanded_digitized_literature	mechanism_caveat_extracted	14	2	2	0	digitized_figure	supplement present; no numeric source table found yet	digitized figure rows present	outcome hooks available in local/full text	branch or counterexample; do not pool with core BMP-2 protein model	Heparin microparticle paper with digitized Fig. 6C showing higher BMP-2 release in FBS than in BSA/PBS, supporting the workflow limitation around simplified in vitro buffers.
HOLLOWAY_JL_2014_MODULATING_HYDROGEL_CROSSLINK_DENSITY_AND	Modulating hydrogel crosslink density and degradation to control bone morphogenetic protein delivery and in vivo bone formation	expanded_core_percent	analysis_ready	degradation-controlled hydrogel example	core_protein	expanded_digitized_literature	local_core_extracted	32	4	4	0	derived;digitized_figure	supplement present; no numeric source table found yet	digitized figure rows present	local outcome records extracted	primary expanded BMP-2 analysis with provenance caveat	MaHA hydrogel crosslink-density paper with digitized BMP-2 release curves and linked calvarial micro-CT outcomes.
JEON_O_2007_ENHANCEMENT_OF_ECTOPIC_BONE_FORMATION	Enhancement of ectopic bone formation by bone morphogenetic protein-2 released from a heparin-conjugated poly(L-lactic-co-glycolic acid) scaffold	expanded_core_percent	analysis_ready	heparin-affinity sustained-release example	core_protein	expanded_digitized_literature	local_core_extracted	17	2	2	0	derived;digitized_figure;text	no source data imported	digitized figure rows present	local outcome records extracted	primary expanded BMP-2 analysis with provenance caveat	Heparin-conjugated PLGA scaffold paper with text-anchored/digitized BMP-2 release, ALP bioactivity, and ectopic-bone outcomes.
KANG_2011_BIOMATERIALS	Creation of bony microenvironment with CaP and cell-derived ECM to enhance human bone-marrow MSC behavior and delivery of BMP-2	expanded_core_percent	analysis_ready	ECM/retention anchor	core_protein	expanded_digitized_literature	anchor	30	3	3	0	digitized_figure	source-like file present; not yet imported	digitized figure rows present	local outcome records extracted	primary expanded BMP-2 analysis with provenance caveat	Anchor mechanism paper: hBMSC-derived ECM on beta-TCP alters BMP-2 loading/release and osteogenic response.
KARAGEORGIOU_V_2006_POROUS_SILK_FIBROIN_3_D	Porous silk fibroin 3-D scaffolds for delivery of bone morphogenetic protein-2 in vitro and in vivo	expanded_core_percent	analysis_ready		core_protein	expanded_digitized_literature	first_batch	5	1	1	0	digitized_figure	no source data imported	digitized figure rows present	outcome hooks available in local/full text	primary expanded BMP-2 analysis with provenance caveat	Older benchmark for BMP-2 release/retention from silk scaffold.
KEMPEN_DH_2008_RETENTION_OF_IN_VITRO_AND	Retention of in vitro and in vivo BMP-2 bioactivities in sustained delivery vehicles for bone tissue engineering	validation_caveat	analysis_ready_as_caveat	in vitro/in vivo release validation caveat	core_protein	expanded_digitized_literature	local_validation_extracted	76	8	8	0	digitized_figure;text	no source data imported	digitized figure rows present	local outcome records extracted	primary expanded BMP-2 analysis with provenance caveat	BMP-2 delivery-vehicle comparison with in vitro retention, in vivo retention, AP bioactivity duration, and ectopic bone-volume outcomes.
KIM_BR_2014_IN_VITRO_AND_IN_VIVO	In vitro and in vivo studies of BMP-2-loaded PCL-gelatin-BCP electrospun scaffolds	expanded_core_percent	analysis_ready		core_protein	expanded_text_or_derived	first_batch	4	1	1	0	text	no source data imported	not digitized; text or derived values only	outcome extraction pending	supporting BMP-2 analysis after evidence upgrade	Open-access electrospun polymer/ceramic scaffold with reported release points and rat skull outcomes.
KIM_CE_2026_VOLUME_STABLE_COLLAGEN_MATRIX_AS	Volume-Stable Collagen Matrix as a Recombinant Human Bone Morphogenetic Protein-2 Carrier for Maxillary Sinus Augmentation: An Experimental In Vivo Study	mass_concentration_core	analysis_ready		core_protein	expanded_digitized_literature	local_core_extracted	22	2	0	2	digitized_figure	supplementary outcome tables extracted; no numeric release source table found	digitized figure rows present	local outcome records extracted	primary expanded BMP-2 analysis with provenance caveat	Recent VCMX versus ACS rhBMP-2 carrier paper with digitized cumulative concentration release and exact supplementary rabbit sinus outcome tables.
KIM_TH_2014_IN_VITRO_AND_IN_VIVO	In vitro and in vivo evaluation of bone formation using solid freeform fabrication-based bone morphogenic protein-2 releasing PCL/PLGA scaffolds	mass_concentration_core	analysis_ready		core_protein	expanded_digitized_literature	first_batch	22	2	0	2	digitized_figure	no source data imported	digitized figure rows present	outcome hooks available in local/full text	primary expanded BMP-2 analysis with provenance caveat	Heparin-DOPA PCL/PLGA scaffold; important affinity-binding comparator.
KRUPPKE_B_2020_GELATIN_MODIFIED_CALCIUM_STRONTIUM_HYDROGEN	Gelatin-Modified Calcium/Strontium Hydrogen Phosphates Stimulate Bone Regeneration in Osteoblast/Osteoclast Co-Culture and in Osteoporotic Rat Femur Defects-In Vitro to In Vivo Translation.	excluded_or_background	exclude_from_analysis		boundary_ion_release	boundary_not_payload_release	exclude_core	0	0	0	0		not sought; boundary paper has no exogenous BMP-2 payload source data	figures inventoried; no BMP-2 payload release extraction planned	boundary outcomes noted; no exogenous BMP-2 payload	boundary case; do not pool with BMP-2 payload release model	Material regeneration study; abstract does not indicate BMP-2 payload release. Useful at most as non-release background.
LIN_2023_NATCOMM	An osteoinductive and biodegradable intramedullary implant accelerates bone healing and mitigates complications of bone transport in male rats	gold_source_core	analysis_ready	source-data anchor	core_protein	gold_standard_source_data	anchor	56	8	8	0	source_data	source data imported	source data imported; release digitization not needed	source outcome table imported	validation and primary descriptive analysis	Anchor translational system: BMP-2 eluting PCL-TCP/hydrogel intramedullary implant plus in vivo bone transport outcomes and microarray.
LIN_ZY_2010_BONE_INDUCTION_BY_BIOMIMETIC_PLGA	Bone induction by biomimetic PLGA-(PEG-ASP)n copolymer loaded with a novel synthetic BMP-2-related peptide in vitro and in vivo	branch_comparator	pending_or_background		branch_peptide	branch_pending_release_extraction	first_batch	0	0	0	0		no source data imported	not yet extracted	branch outcome extraction pending	branch or counterexample; do not pool with core BMP-2 protein model	P24 peptide PLGA comparator; branch dataset.
NASKAR_D_2017_DUAL_GROWTH_FACTOR_LOADED_NONMULBERRY	Dual growth factor loaded nonmulberry silk fibroin/carbon nanofiber composite 3D scaffolds for in vitro and in vivo bone regeneration	branch_comparator	branch_ready_not_pooled		branch_dual_factor	expanded_text_or_derived	first_batch	12	12	12	0	derived	supplement present; no numeric source table found yet	not digitized; text or derived values only	local outcome records extracted	branch or counterexample; do not pool with core BMP-2 protein model	Dual-factor silk/CNF composite; branch dataset.
OLTHOF_MGL_2018_IN_VITRO_AND_IN_VIVO	In Vitro and In Vivo Correlation of Bone Morphogenetic Protein-2 Release Profiles from Complex Delivery Vehicles	validation_caveat	analysis_ready_as_caveat		core_protein	expanded_digitized_literature	local_validation_extracted	32	4	4	0	digitized_figure	supplement present; no numeric source table found yet	digitized figure rows present	outcome hooks available in local/full text	primary expanded BMP-2 analysis with provenance caveat	In vitro/in vivo BMP-2 release-correlation paper with targeted digitized in vivo and cell-culture release profiles; useful for showing limited external predictability across formulations.
PATEL_ZS_2008_BIODEGRADABLE_GELATIN_MICROPARTICLES_AS_DELIVERY	Biodegradable gelatin microparticles as delivery systems for the controlled release of bone morphogenetic protein-2	expanded_core_percent	analysis_ready		core_protein	expanded_text_or_derived	local_core_extracted	45	9	9	0	derived	no source data imported	not digitized; text or derived values only	outcome hooks available in local/full text	supporting BMP-2 analysis after evidence upgrade	Gelatin microparticle/PPF BMP-2 release paper with Table 3 phase-rate endpoints reconstructed for in vitro and in vivo composite scaffold release.
RATH_SN_2011_HYALURONAN_BASED_HEPARIN_INCORPORATED_HYDROGELS	Hyaluronan-based heparin-incorporated hydrogels for generation of axially vascularized bioartificial bone tissues	expanded_core_percent	analysis_ready		core_protein	expanded_digitized_literature	first_batch	15	1	1	0	digitized_figure	no source data imported	digitized figure rows present	local outcome records extracted	primary expanded BMP-2 analysis with provenance caveat	Heparin-incorporated HA hydrogel; important GAG-affinity comparator.
SHAN_F_2017_IN_VITRO_AND_IN_VIVO	In vitro and in vivo protein release and anti-ischemia/reperfusion injury properties of bone morphogenetic protein-2-loaded glycyrrhetinic acid-poly(ethylene glycol)-b-poly(l-lysine) nanoparticles.	excluded_or_background	exclude_from_analysis			pending_release_extraction	exclude_retracted	0	0	0	0		no source data imported	not yet extracted	outcome hooks available in local/full text	background or pending	Original article was retracted in 2022; do not use as evidence in the corpus.
SROUJI_S_2011_SLOW_RELEASE_HUMAN_RECOMBINANT_BONE	Slow-release human recombinant bone morphogenetic protein-2 embedded within electrospun scaffolds for regeneration of bone defect	expanded_core_percent	analysis_ready		core_protein	expanded_digitized_literature	first_batch	52	4	4	0	digitized_figure	no source data imported	digitized figure rows present	local outcome records extracted	primary expanded BMP-2 analysis with provenance caveat	Core-shell electrospun scaffold designed for slow rhBMP-2 release.
SULIMAN_S_2015_RELEASE_AND_BIOACTIVITY_OF_BONE	Release and bioactivity of bone morphogenetic protein-2 are affected by scaffold binding techniques in vitro and in vivo	branch_comparator	pending_or_background		branch_relative_bmp2_release	branch_pending_release_extraction	core_mechanism_candidate	0	0	0	0		no source data imported	not yet extracted	outcome hooks available in local/full text	branch or counterexample; do not pool with core BMP-2 protein model	Strong binding-mode and bioactivity paper, but release units require careful provenance.
WANG_H_2020_A_NOVEL_VEHICLE_LIKE_DRUG	A novel vehicle-like drug delivery 3D printing scaffold and its applications for a rat femoral bone repairing in vitro and in vivo	branch_comparator	pending_or_background		branch_dual_factor	branch_pending_release_extraction	first_batch	0	0	0	0		no source data imported	not yet extracted	branch outcome extraction pending	branch or counterexample; do not pool with core BMP-2 protein model	Open-access MBG-coated bioactive glass scaffold with BMP-2/DEX/DNA release and rat femoral defect outcomes.
XU_J_2023_EFFECTIVENESS_OF_BMP_2_AND	Effectiveness of BMP-2 and PDGF-BB Adsorption onto a Collagen/Collagen-Magnesium-Hydroxyapatite Scaffold in Weight-Bearing and Non-Weight-Bearing Osteochondral Defect Bone Repair	branch_comparator	branch_ready_not_pooled		branch_dual_factor	expanded_text_or_derived	first_batch	4	4	4	0	derived	no source data imported	not digitized; text or derived values only	branch outcome extraction pending	branch or counterexample; do not pool with core BMP-2 protein model	Open-access BMP-2/PDGF-BB retention study with a biologically important negative/conditional in vivo result.
ZHAO_J_2013_TREHALOSE_MAINTAINS_BIOACTIVITY_AND_PROMOTES	Trehalose maintains bioactivity and promotes sustained release of BMP-2 from lyophilized CDHA scaffolds for enhanced osteogenesis in vitro and in vivo	expanded_core_percent	analysis_ready		core_protein	expanded_text_or_derived	first_batch	4	4	4	0	text	no source data imported	not digitized; text or derived values only	outcome extraction pending	supporting BMP-2 analysis after evidence upgrade	Open-access CaP scaffold with multiple loading strategies and explicit text release values.
