## Supplementary Tables 1 to 8 and Supplementary Data 1 and 2 for "BMP-2 Release from Biomaterial Carriers: Reporting Heterogeneity and the Limits of Cross-Study Prediction": analysis_v2_contrast_batch2_triage.csv

pmid	release_unit
19105972	percent
19962070	percent
21084117	mass
21645919	mass
21744511	mass
21889205	concentration
23747325	mass
24146770	percent
24204147	percent
24351005	unclear
24504411	mass
24830556	mass
24872706	percent
24954001	mixed
24956565	percent
25084008	percent
25575853	percent
25609957	percent
26018314	unclear
26869786	percent
26996657	percent
27279839	mass
27421654	percent
