## Supplementary Tables 1 to 8 and Supplementary Data 1 and 2 for "BMP-2 Release from Biomaterial Carriers: Reporting Heterogeneity and the Limits of Cross-Study Prediction": analysis_v2_contrast_batch3_triage.csv

pmid	release_unit
28128363	unclear
30034234	percent
31308664	mass
27711142	percent
30863071	percent
28124978	percent
32627633	percent
27940197	mass
29018836	percent
32043751	mass
28793666	percent
31817033	percent
28773384	mass
31487971	percent
32202021	percent
22322342	percent
22687758	percent
23977328	percent
24024213	percent
24167632	percent
28798376	concentration
30240051	percent
32851179	percent
32872353	mass
32982218	concentration
33738985	mixed
34067593	percent
34124019	mass
34209593	percent
34413442	percent
34669267	percent
34706765	percent
34805113	percent
34995904	percent
35203721	mixed
35409290	mass
35515290	percent
35529046	percent
35570405	percent
35981926	percent
36031459	percent
36243895	percent
36803418	percent
37020301	percent
37701821	percent
37805588	unclear
38312545	percent
38559900	percent
38831403	percent
39080653	mass
39420946	percent
39759847	mixed
40485060	mass
40707689	percent
40758215	percent
40821662	percent
40987998	percent
41146669	percent
41727733	percent
41758528	percent
41799959	concentration
