## Supplementary Tables 1 to 8 and Supplementary Data 1 and 2 for "BMP-2 Release from Biomaterial Carriers: Reporting Heterogeneity and the Limits of Cross-Study Prediction": analysis_v2_release_attributes.csv

experiment_id	paper_id	payload_class	payload_subtype	release_unit	release_context	provenance_mix	profile_quality	measurement_weight	carrier_family	carrier_geometry	crosslink	loading_method	dose	t50_days	early_burst_flag	retention_flag	release_24h_percent	release_7d_percent	release_28d_percent	final_release_percent	release_regime	cohort_class_derived	cohort_class_v1	analysis_use_derived	analysis_use_v1
CHEN2005_RHBMP2_DG_MP	CHEN_F_2005_PREPARATION_AND_BIOLOGICAL_CHARACTERISTICS_OF	core		percent	unspecified	digitized_figure	curve	0.7	gelatin_hydrogel					1.19	yes	no	46.8	77.7		88	burst	expanded_core_percent	expanded_core_percent	primary_core_percent	primary_core_percent
FRIESS1999_ACS_CROSSLINK_NONSTERILE_RELEASE	FRIESS_W_1999_CHARACTERIZATION_OF_ABSORBABLE_COLLAGEN_SPONGES	core		percent	in_vivo_retention	digitized_figure	caveat_retention	0.28	collagen_sponge_or_matrix					0.25	yes	no	65	91.875		97.5	retention	validation_caveat	validation_caveat	validation_or_caveat	validation_or_caveat
FRIESS1999_ACS_CROSSLINK_STERILE_RELEASE	FRIESS_W_1999_CHARACTERIZATION_OF_ABSORBABLE_COLLAGEN_SPONGES	core		percent	in_vivo_retention	digitized_figure	caveat_retention	0.28	collagen_sponge_or_matrix					2.2	yes	no	35	77.75		92	retention	validation_caveat	validation_caveat	validation_or_caveat	validation_or_caveat
FRIESS1999_ACS_NONCROSSLINK_NONSTERILE_RELEASE	FRIESS_W_1999_CHARACTERIZATION_OF_ABSORBABLE_COLLAGEN_SPONGES	core		percent	in_vivo_retention	digitized_figure	caveat_retention	0.28	collagen_sponge_or_matrix					1.947	yes	no	32	91		97	retention	validation_caveat	validation_caveat	validation_or_caveat	validation_or_caveat
GHOLIZADEH2023_BMP2_TP140	GHOLIZADEH_H_2023_IN_VITRO_AND_IN_VIVO	branch	multi_payload	percent	in_vivo_retention	derived	sparse_curve	0.28	branch_multifactor_hydrogel						no	yes	0.05			0.051	retention	branch_comparator	branch_comparator	not_primary_core_percent	not_primary_core_percent
GHOLIZADEH2023_CIP_TP140	GHOLIZADEH_H_2023_IN_VITRO_AND_IN_VIVO	branch	multi_payload	percent	unspecified	derived	curve	0.4	branch_multifactor_hydrogel						no	no	27.845			40.965	undetermined	branch_comparator	branch_comparator	not_primary_core_percent	not_primary_core_percent
GHOLIZADEH2023_TGFB1_TP140	GHOLIZADEH_H_2023_IN_VITRO_AND_IN_VIVO	branch	multi_payload	percent	in_vivo_retention	derived	sparse_curve	0.28	branch_multifactor_hydrogel						no	yes	0.159			0.161	retention	branch_comparator	branch_comparator	not_primary_core_percent	not_primary_core_percent
GHOLIZADEH2023_TNFA_TP140	GHOLIZADEH_H_2023_IN_VITRO_AND_IN_VIVO	branch	multi_payload	percent	unspecified	derived	sparse_curve	0.28	branch_multifactor_hydrogel					0	yes	no	88.232			88.27	burst	branch_comparator	branch_comparator	not_primary_core_percent	not_primary_core_percent
HAN2014_BMP2_CS_TI	HAN_L_2014_BMP2_ENCAPSULATED_CHITOSAN_COATINGS_ON	core		percent	unspecified	digitized_figure	curve	0.7	surface_coating					7.8	no	no	19	48.667		60	sustained_slow	expanded_core_percent	expanded_core_percent	primary_core_percent	primary_core_percent
HAN2014_BMP2_TI	HAN_L_2014_BMP2_ENCAPSULATED_CHITOSAN_COATINGS_ON	core		percent	unspecified	digitized_figure	curve	0.7	surface_coating					3	no	no	26	74.667		95	sustained_moderate	expanded_core_percent	expanded_core_percent	primary_core_percent	primary_core_percent
HETTIARATCHI2017_HMP_BMP2_BSA_RELEASE	HETTIARATCHI_MH_2017_COMPETITIVE_PROTEIN_BINDING_INFLUENCES_HEPARIN	branch	mechanism_caveat	percent	unspecified	digitized_figure	curve	0.7	affinity_heparin						no	no	12	18		22	undetermined	branch_comparator	branch_comparator	not_primary_core_percent	not_primary_core_percent
HETTIARATCHI2017_HMP_BMP2_FBS_RELEASE	HETTIARATCHI_MH_2017_COMPETITIVE_PROTEIN_BINDING_INFLUENCES_HEPARIN	branch	mechanism_caveat	percent	unspecified	digitized_figure	curve	0.7	affinity_heparin						no	no	22	39		45	undetermined	branch_comparator	branch_comparator	not_primary_core_percent	not_primary_core_percent
HOLLOWAY2014_MAHA_2WT_BUFFER	HOLLOWAY_JL_2014_MODULATING_HYDROGEL_CROSSLINK_DENSITY_AND	core		percent	unspecified	digitized_figure	curve	0.7	degradable_hydrogel						no	no	2	24		31	undetermined	expanded_core_percent	expanded_core_percent	primary_core_percent	primary_core_percent
HOLLOWAY2014_MAHA_2WT_COLLAGENASE	HOLLOWAY_JL_2014_MODULATING_HYDROGEL_CROSSLINK_DENSITY_AND	core		percent	unspecified	derived;digitized_figure	curve	0.4	degradable_hydrogel					4.154	no	no	2	100		100	sustained_moderate	expanded_core_percent	expanded_core_percent	primary_core_percent	primary_core_percent
HOLLOWAY2014_MAHA_3WT_BUFFER	HOLLOWAY_JL_2014_MODULATING_HYDROGEL_CROSSLINK_DENSITY_AND	core		percent	unspecified	digitized_figure	curve	0.7	degradable_hydrogel						no	no	4	22		32	undetermined	expanded_core_percent	expanded_core_percent	primary_core_percent	primary_core_percent
HOLLOWAY2014_MAHA_3WT_COLLAGENASE	HOLLOWAY_JL_2014_MODULATING_HYDROGEL_CROSSLINK_DENSITY_AND	core		percent	unspecified	digitized_figure	curve	0.7	degradable_hydrogel					6	no	no	1	61		100	sustained_moderate	expanded_core_percent	expanded_core_percent	primary_core_percent	primary_core_percent
JEON2007_HP_PLGA_BMP2_RELEASE	JEON_O_2007_ENHANCEMENT_OF_ECTOPIC_BONE_FORMATION	core		percent	unspecified	derived;digitized_figure;text	curve	0.4	affinity_heparin					5.667	no	no	19	52	100	100	sustained_moderate	expanded_core_percent	expanded_core_percent	primary_core_percent	primary_core_percent
JEON2007_UNMODIFIED_PLGA_BMP2_RELEASE	JEON_O_2007_ENHANCEMENT_OF_ECTOPIC_BONE_FORMATION	core		percent	unspecified	derived;digitized_figure	curve	0.4	polymeric_scaffold					0.083	yes	no	100	100	100	100	burst	expanded_core_percent	expanded_core_percent	primary_core_percent	primary_core_percent
KANG2011_BTCP_BMP2	KANG_2011_BIOMATERIALS	core		percent	unspecified	digitized_figure	curve	0.7	ceramic_mineral					1.267	yes	no	48	72	81	82	burst	expanded_core_percent	expanded_core_percent	primary_core_percent	primary_core_percent
KANG2011_ECM14_BMP2	KANG_2011_BIOMATERIALS	core		percent	unspecified	digitized_figure	curve	0.7	ecm_ceramic					12.25	no	no	29	47	58	61	sustained_slow	expanded_core_percent	expanded_core_percent	primary_core_percent	primary_core_percent
KANG2011_ECM7_BMP2	KANG_2011_BIOMATERIALS	core		percent	unspecified	digitized_figure	curve	0.7	ecm_ceramic					2.111	yes	no	45	62	75.5	79	burst	expanded_core_percent	expanded_core_percent	primary_core_percent	primary_core_percent
KARAGEORGIOU2006_BMP2_SILK	KARAGEORGIOU_V_2006_POROUS_SILK_FIBROIN_3_D	core		percent	unspecified	digitized_figure	curve	0.7	silk_fibroin					4.667	no	no	10.714	75	75	75	sustained_moderate	expanded_core_percent	expanded_core_percent	primary_core_percent	primary_core_percent
KEMPEN2008_GELATIN_IN_VITRO_RELEASE	KEMPEN_DH_2008_RETENTION_OF_IN_VITRO_AND	core		percent	in_vivo_retention	digitized_figure;text	caveat_retention	0.24	validation_iviv_retention					14	no	no	9.429	45	55	70	retention	validation_caveat	validation_caveat	validation_or_caveat	validation_or_caveat
KEMPEN2008_GELATIN_IN_VIVO_RELEASE	KEMPEN_DH_2008_RETENTION_OF_IN_VITRO_AND	core		percent	in_vivo_retention	digitized_figure;text	caveat_retention	0.24	validation_iviv_retention					3.69	no	no	15	74	96	100	retention	validation_caveat	validation_caveat	validation_or_caveat	validation_or_caveat
KEMPEN2008_MPS_GELATIN_IN_VITRO_RELEASE	KEMPEN_DH_2008_RETENTION_OF_IN_VITRO_AND	core		percent	in_vivo_retention	digitized_figure;text	caveat_retention	0.24	validation_iviv_retention						no	no	1.429	8	12	39	retention	validation_caveat	validation_caveat	validation_or_caveat	validation_or_caveat
KEMPEN2008_MPS_GELATIN_IN_VIVO_RELEASE	KEMPEN_DH_2008_RETENTION_OF_IN_VITRO_AND	core		percent	in_vivo_retention	digitized_figure	caveat_retention	0.28	validation_iviv_retention					19.704	no	no	0	5	75	98	retention	validation_caveat	validation_caveat	validation_or_caveat	validation_or_caveat
KEMPEN2008_MPS_PPF_GELATIN_IN_VITRO_RELEASE	KEMPEN_DH_2008_RETENTION_OF_IN_VITRO_AND	core		percent	in_vivo_retention	digitized_figure;text	caveat_retention	0.24	validation_iviv_retention					53.529	no	no	2	8	19	64	retention	validation_caveat	validation_caveat	validation_or_caveat	validation_or_caveat
KEMPEN2008_MPS_PPF_GELATIN_IN_VIVO_RELEASE	KEMPEN_DH_2008_RETENTION_OF_IN_VITRO_AND	core		percent	in_vivo_retention	digitized_figure	caveat_retention	0.28	validation_iviv_retention					25.2	no	no	1.667	10	62	98	retention	validation_caveat	validation_caveat	validation_or_caveat	validation_or_caveat
KEMPEN2008_MPS_PPF_IN_VITRO_RELEASE	KEMPEN_DH_2008_RETENTION_OF_IN_VITRO_AND	core		percent	in_vivo_retention	digitized_figure;text	caveat_retention	0.24	validation_iviv_retention					43	no	no	1.429	8	28	68	retention	validation_caveat	validation_caveat	validation_or_caveat	validation_or_caveat
KEMPEN2008_MPS_PPF_IN_VIVO_RELEASE	KEMPEN_DH_2008_RETENTION_OF_IN_VITRO_AND	core		percent	in_vivo_retention	digitized_figure	caveat_retention	0.28	validation_iviv_retention					21	no	no	1	7	80	99	retention	validation_caveat	validation_caveat	validation_or_caveat	validation_or_caveat
KIM2026_ACS_RHBMP2_RELEASE	KIM_CE_2026_VOLUME_STABLE_COLLAGEN_MATRIX_AS	core		mass_or_concentration	unspecified	digitized_figure	mass_or_concentration_only	0.35	collagen_sponge_or_matrix						unknown	unknown					unit_separate	mass_concentration_core	mass_concentration_core	not_primary_core_percent	not_primary_core_percent
KIM2026_VCMX_RHBMP2_RELEASE	KIM_CE_2026_VOLUME_STABLE_COLLAGEN_MATRIX_AS	core		mass_or_concentration	unspecified	digitized_figure	mass_or_concentration_only	0.35	collagen_sponge_or_matrix						unknown	unknown					unit_separate	mass_concentration_core	mass_concentration_core	not_primary_core_percent	not_primary_core_percent
KIMBR2014_BMP2_PCL_GEL_BCP	KIM_BR_2014_IN_VITRO_AND_IN_VIVO	core		percent	unspecified	text	curve	0.6	polymeric_scaffold					5.816	yes	no	32.1	54.4	79.565	83.16	burst	expanded_core_percent	expanded_core_percent	primary_core_percent	primary_core_percent
KIMTH2014_BMP2_HEP_DOPA_PCL_PLGA	KIM_TH_2014_IN_VITRO_AND_IN_VIVO	core		mass_or_concentration	unspecified	digitized_figure	mass_or_concentration_only	0.35	affinity_heparin						unknown	unknown					unit_separate	mass_concentration_core	mass_concentration_core	not_primary_core_percent	not_primary_core_percent
KIMTH2014_BMP2_HEP_PCL_PLGA	KIM_TH_2014_IN_VITRO_AND_IN_VIVO	core		mass_or_concentration	unspecified	digitized_figure	mass_or_concentration_only	0.35	affinity_heparin						unknown	unknown					unit_separate	mass_concentration_core	mass_concentration_core	not_primary_core_percent	not_primary_core_percent
LIN2023_FIG1H_BMP2_0_5UG	LIN_2023_NATCOMM	core		percent	unspecified	source_data	curve	1.0	composite_implant					2.965	no	no	26.537	64.694	79.883	79.883	sustained_moderate	gold_source_core	gold_source_core	primary_core_percent	primary_core_percent
LIN2023_FIG1H_BMP2_2UG	LIN_2023_NATCOMM	core		percent	unspecified	source_data	curve	1.0	composite_implant					2.932	no	no	26.537	64.694	79.883	79.883	sustained_moderate	gold_source_core	gold_source_core	primary_core_percent	primary_core_percent
LIN2023_FIG1H_BMP2_6UG	LIN_2023_NATCOMM	core		percent	unspecified	source_data	curve	1.0	composite_implant					6.232	no	no	19.601	53.194	74.732	74.732	sustained_moderate	gold_source_core	gold_source_core	primary_core_percent	primary_core_percent
LIN2023_FIG1I_BMP2_2UG_FRESH	LIN_2023_NATCOMM	core		percent	unspecified	source_data	curve	1.0	composite_implant					2.932	no	no	26.537	64.694	79.883	79.883	sustained_moderate	gold_source_core	gold_source_core	primary_core_percent	primary_core_percent
LIN2023_FIG1I_BMP2_2UG_STORED	LIN_2023_NATCOMM	core		percent	unspecified	source_data	curve	1.0	composite_implant					3.901	no	no	20.354	68.116	84.094	84.094	sustained_moderate	gold_source_core	gold_source_core	primary_core_percent	primary_core_percent
LIN2023_FIG4B_HYTEC_BMP2	LIN_2023_NATCOMM	core		percent	unspecified	source_data	curve	1.0	composite_implant					3.901	no	no	20.354	68.116	84.094	84.094	sustained_moderate	gold_source_core	gold_source_core	primary_core_percent	primary_core_percent
LIN2023_FIG4B_MHYTEC_1L_BMP2	LIN_2023_NATCOMM	core		percent	unspecified	source_data	curve	1.0	composite_implant					17.208	no	no	15.2	32.8	62.1	62.1	sustained_slow	gold_source_core	gold_source_core	primary_core_percent	primary_core_percent
LIN2023_FIG4B_MHYTEC_3L_BMP2	LIN_2023_NATCOMM	core		percent	unspecified	source_data	curve	1.0	composite_implant						no	no	0.35	5.82	24.43	24.43	undetermined	gold_source_core	gold_source_core	primary_core_percent	primary_core_percent
NASKAR2017_BMP2_AMF_0_1CNF_GF	NASKAR_D_2017_DUAL_GROWTH_FACTOR_LOADED_NONMULBERRY	branch	dual_factor	percent	unspecified	derived	endpoint_only	0.2	branch_multifactor_scaffold						unknown	no				29.825	undetermined	branch_comparator	branch_comparator	not_primary_core_percent	not_primary_core_percent
NASKAR2017_BMP2_AMF_0_5CNF_GF	NASKAR_D_2017_DUAL_GROWTH_FACTOR_LOADED_NONMULBERRY	branch	dual_factor	percent	unspecified	derived	endpoint_only	0.2	branch_multifactor_scaffold						unknown	no				41.1	undetermined	branch_comparator	branch_comparator	not_primary_core_percent	not_primary_core_percent
NASKAR2017_BMP2_AMF_10_0CNF_GF	NASKAR_D_2017_DUAL_GROWTH_FACTOR_LOADED_NONMULBERRY	branch	dual_factor	percent	unspecified	derived	endpoint_only	0.2	branch_multifactor_scaffold						unknown	no				36.95	undetermined	branch_comparator	branch_comparator	not_primary_core_percent	not_primary_core_percent
NASKAR2017_BMP2_AMF_1_0CNF_GF	NASKAR_D_2017_DUAL_GROWTH_FACTOR_LOADED_NONMULBERRY	branch	dual_factor	percent	unspecified	derived	endpoint_only	0.2	branch_multifactor_scaffold					42	unknown	no				60.6	sustained_slow	branch_comparator	branch_comparator	not_primary_core_percent	not_primary_core_percent
NASKAR2017_BMP2_AMF_5_0CNF_GF	NASKAR_D_2017_DUAL_GROWTH_FACTOR_LOADED_NONMULBERRY	branch	dual_factor	percent	unspecified	derived	endpoint_only	0.2	branch_multifactor_scaffold						unknown	no				46.775	undetermined	branch_comparator	branch_comparator	not_primary_core_percent	not_primary_core_percent
NASKAR2017_BMP2_AMF_GF	NASKAR_D_2017_DUAL_GROWTH_FACTOR_LOADED_NONMULBERRY	branch	dual_factor	percent	unspecified	derived	endpoint_only	0.2	branch_multifactor_scaffold						unknown	no				21.55	undetermined	branch_comparator	branch_comparator	not_primary_core_percent	not_primary_core_percent
NASKAR2017_TGFB1_AMF_0_1CNF_GF	NASKAR_D_2017_DUAL_GROWTH_FACTOR_LOADED_NONMULBERRY	branch	dual_factor	percent	unspecified	derived	endpoint_only	0.2	branch_multifactor_scaffold						unknown	no				40	undetermined	branch_comparator	branch_comparator	not_primary_core_percent	not_primary_core_percent
NASKAR2017_TGFB1_AMF_0_5CNF_GF	NASKAR_D_2017_DUAL_GROWTH_FACTOR_LOADED_NONMULBERRY	branch	dual_factor	percent	unspecified	derived	endpoint_only	0.2	branch_multifactor_scaffold						unknown	no				46.75	undetermined	branch_comparator	branch_comparator	not_primary_core_percent	not_primary_core_percent
NASKAR2017_TGFB1_AMF_10_0CNF_GF	NASKAR_D_2017_DUAL_GROWTH_FACTOR_LOADED_NONMULBERRY	branch	dual_factor	percent	unspecified	derived	endpoint_only	0.2	branch_multifactor_scaffold						unknown	no				39.5	undetermined	branch_comparator	branch_comparator	not_primary_core_percent	not_primary_core_percent
NASKAR2017_TGFB1_AMF_1_0CNF_GF	NASKAR_D_2017_DUAL_GROWTH_FACTOR_LOADED_NONMULBERRY	branch	dual_factor	percent	unspecified	derived	endpoint_only	0.2	branch_multifactor_scaffold					42	unknown	no				56.75	sustained_slow	branch_comparator	branch_comparator	not_primary_core_percent	not_primary_core_percent
NASKAR2017_TGFB1_AMF_5_0CNF_GF	NASKAR_D_2017_DUAL_GROWTH_FACTOR_LOADED_NONMULBERRY	branch	dual_factor	percent	unspecified	derived	endpoint_only	0.2	branch_multifactor_scaffold						unknown	no				44.5	undetermined	branch_comparator	branch_comparator	not_primary_core_percent	not_primary_core_percent
NASKAR2017_TGFB1_AMF_GF	NASKAR_D_2017_DUAL_GROWTH_FACTOR_LOADED_NONMULBERRY	branch	dual_factor	percent	unspecified	derived	endpoint_only	0.2	branch_multifactor_scaffold						unknown	no				28.5	undetermined	branch_comparator	branch_comparator	not_primary_core_percent	not_primary_core_percent
OLTHOF2018_OPF_ADS_CELL_CULTURE	OLTHOF_MGL_2018_IN_VITRO_AND_IN_VIVO	core		percent	ivivc_caveat	digitized_figure	curve	0.7	validation_iviv_retention					2.652	no	no	18.857	75	84	86	sustained_moderate	validation_caveat	validation_caveat	validation_or_caveat	validation_or_caveat
OLTHOF2018_OPF_ADS_IN_VIVO	OLTHOF_MGL_2018_IN_VITRO_AND_IN_VIVO	core		percent	in_vivo	digitized_figure	curve	0.7	validation_iviv_retention					2.188	no	no	22.857	88	96	98	sustained_moderate	validation_caveat	validation_caveat	validation_or_caveat	validation_or_caveat
OLTHOF2018_OPF_MSP_CELL_CULTURE	OLTHOF_MGL_2018_IN_VITRO_AND_IN_VIVO	core		percent	ivivc_caveat	digitized_figure	curve	0.7	validation_iviv_retention					17.5	no	no	8	39	57	67	sustained_slow	validation_caveat	validation_caveat	validation_or_caveat	validation_or_caveat
OLTHOF2018_OPF_MSP_IN_VIVO	OLTHOF_MGL_2018_IN_VITRO_AND_IN_VIVO	core		percent	in_vivo	digitized_figure	curve	0.7	validation_iviv_retention					3.365	no	no	14.857	58	88	96	sustained_moderate	validation_caveat	validation_caveat	validation_or_caveat	validation_or_caveat
PATEL2008_10MM_BASIC_GELATIN_PPF_IN_VITRO_COLLAGENASE	PATEL_ZS_2008_BIODEGRADABLE_GELATIN_MICROPARTICLES_AS_DELIVERY	core		percent	in_vitro	derived	derived_phase_rate	0.2	gelatin_microparticle					2.991	no	no	26.9	54.9	75.7	75.7	sustained_moderate	expanded_core_percent	expanded_core_percent	primary_core_percent	primary_core_percent
PATEL2008_10MM_BASIC_GELATIN_PPF_IN_VITRO_PBS	PATEL_ZS_2008_BIODEGRADABLE_GELATIN_MICROPARTICLES_AS_DELIVERY	core		percent	in_vitro	derived	derived_phase_rate	0.2	gelatin_microparticle						no	no	13.7	22.5	34.2	34.2	undetermined	expanded_core_percent	expanded_core_percent	primary_core_percent	primary_core_percent
PATEL2008_10MM_BASIC_GELATIN_PPF_IN_VIVO	PATEL_ZS_2008_BIODEGRADABLE_GELATIN_MICROPARTICLES_AS_DELIVERY	core		percent	in_vivo	derived	derived_phase_rate	0.2	gelatin_microparticle					18.818	no	no	21.2	34	70.2	70.2	sustained_slow	expanded_core_percent	expanded_core_percent	primary_core_percent	primary_core_percent
PATEL2008_40MM_BASIC_GELATIN_PPF_IN_VITRO_COLLAGENASE	PATEL_ZS_2008_BIODEGRADABLE_GELATIN_MICROPARTICLES_AS_DELIVERY	core		percent	in_vitro	derived	derived_phase_rate	0.2	gelatin_microparticle					16.385	no	no	17.8	37.8	56.3	56.3	sustained_slow	expanded_core_percent	expanded_core_percent	primary_core_percent	primary_core_percent
PATEL2008_40MM_BASIC_GELATIN_PPF_IN_VITRO_PBS	PATEL_ZS_2008_BIODEGRADABLE_GELATIN_MICROPARTICLES_AS_DELIVERY	core		percent	in_vitro	derived	derived_phase_rate	0.2	gelatin_microparticle						no	no	11.9	16.7	23	23	undetermined	expanded_core_percent	expanded_core_percent	primary_core_percent	primary_core_percent
PATEL2008_40MM_BASIC_GELATIN_PPF_IN_VIVO	PATEL_ZS_2008_BIODEGRADABLE_GELATIN_MICROPARTICLES_AS_DELIVERY	core		percent	in_vivo	derived	derived_phase_rate	0.2	gelatin_microparticle					20.167	no	no	14.7	30.3	64.1	64.1	sustained_slow	expanded_core_percent	expanded_core_percent	primary_core_percent	primary_core_percent
PATEL2008_PPF_CONTROL_IN_VITRO_COLLAGENASE	PATEL_ZS_2008_BIODEGRADABLE_GELATIN_MICROPARTICLES_AS_DELIVERY	core		percent	in_vitro	derived	derived_phase_rate	0.2	gelatin_microparticle					0.882	yes	no	56.7	67.7	72.9	72.9	burst	expanded_core_percent	expanded_core_percent	primary_core_percent	primary_core_percent
PATEL2008_PPF_CONTROL_IN_VITRO_PBS	PATEL_ZS_2008_BIODEGRADABLE_GELATIN_MICROPARTICLES_AS_DELIVERY	core		percent	in_vitro	derived	derived_phase_rate	0.2	gelatin_microparticle					0.888	yes	no	56.3	66.7	71.9	71.9	burst	expanded_core_percent	expanded_core_percent	primary_core_percent	primary_core_percent
PATEL2008_PPF_CONTROL_IN_VIVO	PATEL_ZS_2008_BIODEGRADABLE_GELATIN_MICROPARTICLES_AS_DELIVERY	core		percent	in_vivo	derived	derived_phase_rate	0.2	gelatin_microparticle					0.907	yes	no	55.1	79.643	100	100	burst	expanded_core_percent	expanded_core_percent	primary_core_percent	primary_core_percent
RATH2011_BMP2_HA_HYDROGEL	RATH_SN_2011_HYALURONAN_BASED_HEPARIN_INCORPORATED_HYDROGELS	core		percent	unspecified	digitized_figure	curve	0.7	affinity_heparin						no	no	8.2	10.8	14.5	15.4	undetermined	expanded_core_percent	expanded_core_percent	primary_core_percent	primary_core_percent
SROUJI2011_BMP2_MAT_S1	SROUJI_S_2011_SLOW_RELEASE_HUMAN_RECOMBINANT_BONE	core		percent	unspecified	digitized_figure	curve	0.7	polymeric_scaffold						no	no	5.174	7.5		12	undetermined	expanded_core_percent	expanded_core_percent	primary_core_percent	primary_core_percent
SROUJI2011_BMP2_MAT_S2	SROUJI_S_2011_SLOW_RELEASE_HUMAN_RECOMBINANT_BONE	core		percent	unspecified	digitized_figure	curve	0.7	polymeric_scaffold						no	no	5.37	8.35		15	undetermined	expanded_core_percent	expanded_core_percent	primary_core_percent	primary_core_percent
SROUJI2011_BMP2_MAT_S3	SROUJI_S_2011_SLOW_RELEASE_HUMAN_RECOMBINANT_BONE	core		percent	unspecified	digitized_figure	curve	0.7	polymeric_scaffold						no	no	18.065	23.5		28.3	undetermined	expanded_core_percent	expanded_core_percent	primary_core_percent	primary_core_percent
SROUJI2011_BMP2_MAT_S4	SROUJI_S_2011_SLOW_RELEASE_HUMAN_RECOMBINANT_BONE	core		percent	unspecified	digitized_figure	curve	0.7	polymeric_scaffold					0.124	yes	no	67.109	71.65		76	burst	expanded_core_percent	expanded_core_percent	primary_core_percent	primary_core_percent
XU2023_BMP2_COLLAGEN_LAYER	XU_J_2023_EFFECTIVENESS_OF_BMP_2_AND	branch	dual_factor	percent	in_vivo_retention	derived	endpoint_only	0.2	branch_dual_factor_mineral						unknown	yes				4.89	retention	branch_comparator	branch_comparator	not_primary_core_percent	not_primary_core_percent
XU2023_BMP2_COL_MG_HAP_LAYER	XU_J_2023_EFFECTIVENESS_OF_BMP_2_AND	branch	dual_factor	percent	in_vivo_retention	derived	endpoint_only	0.2	branch_dual_factor_mineral						unknown	yes				2.22	retention	branch_comparator	branch_comparator	not_primary_core_percent	not_primary_core_percent
XU2023_PDGF_COLLAGEN_LAYER	XU_J_2023_EFFECTIVENESS_OF_BMP_2_AND	branch	dual_factor	percent	unspecified	derived	endpoint_only	0.2	branch_dual_factor_mineral					0.25	yes	no				60.19	burst	branch_comparator	branch_comparator	not_primary_core_percent	not_primary_core_percent
XU2023_PDGF_COL_MG_HAP_LAYER	XU_J_2023_EFFECTIVENESS_OF_BMP_2_AND	branch	dual_factor	percent	in_vivo_retention	derived	endpoint_only	0.2	branch_dual_factor_mineral						unknown	yes		3.39		3.39	retention	branch_comparator	branch_comparator	not_primary_core_percent	not_primary_core_percent
ZHAO2013_ABS_BMP2	ZHAO_J_2013_TREHALOSE_MAINTAINS_BIOACTIVITY_AND_PROMOTES	core		percent	unspecified	text	endpoint_only	0.3	ceramic_mineral					28	unknown	no			65.79	65.79	sustained_slow	expanded_core_percent	expanded_core_percent	primary_core_percent	primary_core_percent
ZHAO2013_ABS_TRE_BMP2	ZHAO_J_2013_TREHALOSE_MAINTAINS_BIOACTIVITY_AND_PROMOTES	core		percent	unspecified	text	endpoint_only	0.3	ceramic_mineral					28	unknown	no			62.09	62.09	sustained_slow	expanded_core_percent	expanded_core_percent	primary_core_percent	primary_core_percent
ZHAO2013_LYO_BMP2	ZHAO_J_2013_TREHALOSE_MAINTAINS_BIOACTIVITY_AND_PROMOTES	core		percent	unspecified	text	endpoint_only	0.3	ceramic_mineral						unknown	no			26.62	26.62	undetermined	expanded_core_percent	expanded_core_percent	primary_core_percent	primary_core_percent
ZHAO2013_LYO_TRE_BMP2	ZHAO_J_2013_TREHALOSE_MAINTAINS_BIOACTIVITY_AND_PROMOTES	core		percent	unspecified	text	endpoint_only	0.3	ceramic_mineral					28	unknown	no			50.59	50.59	sustained_slow	expanded_core_percent	expanded_core_percent	primary_core_percent	primary_core_percent
