## Supplementary Tables 1 to 8 and Supplementary Data 1 and 2 for "BMP-2 Release from Biomaterial Carriers: Reporting Heterogeneity and the Limits of Cross-Study Prediction": lin2023_digitization_validation_v1.csv

paper_id	experiment_id	figure_panel	series_label	time_days	source_release_ng	digitized_release_ng	signed_error_ng	absolute_error_ng	y_axis_error_percent	x_pixel	detected_y_pixel	detection_score	source_ref	validation_notes
LIN_2023_NATCOMM	LIN2023_FIG1H_BMP2_0_5UG	Fig. 1h	0.5 ug BMP-2	1	132.686	129.792	-2.894	2.894	0.058	266	1714.07	79	Lin2023_source_data:BMP2 release Fig 1h	Color-mask marker detection from local Fig. 1 image; day 0 omitted because overlapping origin markers cannot be assigned by series.
LIN_2023_NATCOMM	LIN2023_FIG1H_BMP2_0_5UG	Fig. 1h	0.5 ug BMP-2	3	252.102	247.652	-4.45	4.45	0.089	340	1705.96	82	Lin2023_source_data:BMP2 release Fig 1h	Color-mask marker detection from local Fig. 1 image; day 0 omitted because overlapping origin markers cannot be assigned by series.
LIN_2023_NATCOMM	LIN2023_FIG1H_BMP2_0_5UG	Fig. 1h	0.5 ug BMP-2	7	323.468	320.433	-3.035	3.035	0.061	415	1700.95	82	Lin2023_source_data:BMP2 release Fig 1h	Color-mask marker detection from local Fig. 1 image; day 0 omitted because overlapping origin markers cannot be assigned by series.
LIN_2023_NATCOMM	LIN2023_FIG1H_BMP2_0_5UG	Fig. 1h	0.5 ug BMP-2	14	374.084	376.006	1.922	1.922	0.038	488	1697.13	81	Lin2023_source_data:BMP2 release Fig 1h	Color-mask marker detection from local Fig. 1 image; day 0 omitted because overlapping origin markers cannot be assigned by series.
LIN_2023_NATCOMM	LIN2023_FIG1H_BMP2_0_5UG	Fig. 1h	0.5 ug BMP-2	21	390.971	391.547	0.576	0.576	0.012	562	1696.06	81	Lin2023_source_data:BMP2 release Fig 1h	Color-mask marker detection from local Fig. 1 image; day 0 omitted because overlapping origin markers cannot be assigned by series.
LIN_2023_NATCOMM	LIN2023_FIG1H_BMP2_0_5UG	Fig. 1h	0.5 ug BMP-2	28	399.415	404.377	4.962	4.962	0.099	635	1695.18	75	Lin2023_source_data:BMP2 release Fig 1h	Color-mask marker detection from local Fig. 1 image; day 0 omitted because overlapping origin markers cannot be assigned by series.
LIN_2023_NATCOMM	LIN2023_FIG1H_BMP2_2UG	Fig. 1h	2 ug BMP-2	1	530.742	473.721	-57.021	57.021	1.14	266	1690.41	84	Lin2023_source_data:BMP2 release Fig 1h	Color-mask marker detection from local Fig. 1 image; day 0 omitted because overlapping origin markers cannot be assigned by series.
LIN_2023_NATCOMM	LIN2023_FIG1H_BMP2_2UG	Fig. 1h	2 ug BMP-2	3	1016.495	974.043	-42.452	42.452	0.849	340	1655.99	81	Lin2023_source_data:BMP2 release Fig 1h	Color-mask marker detection from local Fig. 1 image; day 0 omitted because overlapping origin markers cannot be assigned by series.
LIN_2023_NATCOMM	LIN2023_FIG1H_BMP2_2UG	Fig. 1h	2 ug BMP-2	7	1293.873	1307.326	13.453	13.453	0.269	415	1633.06	81	Lin2023_source_data:BMP2 release Fig 1h	Color-mask marker detection from local Fig. 1 image; day 0 omitted because overlapping origin markers cannot be assigned by series.
LIN_2023_NATCOMM	LIN2023_FIG1H_BMP2_2UG	Fig. 1h	2 ug BMP-2	14	1496.336	1467.63	-28.706	28.706	0.574	488	1622.03	85	Lin2023_source_data:BMP2 release Fig 1h	Color-mask marker detection from local Fig. 1 image; day 0 omitted because overlapping origin markers cannot be assigned by series.
LIN_2023_NATCOMM	LIN2023_FIG1H_BMP2_2UG	Fig. 1h	2 ug BMP-2	21	1563.884	1555.925	-7.959	7.959	0.159	562	1615.95	85	Lin2023_source_data:BMP2 release Fig 1h	Color-mask marker detection from local Fig. 1 image; day 0 omitted because overlapping origin markers cannot be assigned by series.
LIN_2023_NATCOMM	LIN2023_FIG1H_BMP2_2UG	Fig. 1h	2 ug BMP-2	28	1597.658	1598.635	0.977	0.977	0.02	635	1613.01	84	Lin2023_source_data:BMP2 release Fig 1h	Color-mask marker detection from local Fig. 1 image; day 0 omitted because overlapping origin markers cannot be assigned by series.
LIN_2023_NATCOMM	LIN2023_FIG1H_BMP2_6UG	Fig. 1h	6 ug BMP-2	1	1176.075	1082.849	-93.226	93.226	1.865	266	1648.5	77	Lin2023_source_data:BMP2 release Fig 1h	Color-mask marker detection from local Fig. 1 image; day 0 omitted because overlapping origin markers cannot be assigned by series.
LIN_2023_NATCOMM	LIN2023_FIG1H_BMP2_6UG	Fig. 1h	6 ug BMP-2	3	2194.061	2029.393	-164.668	164.668	3.293	340	1583.38	75	Lin2023_source_data:BMP2 release Fig 1h	Color-mask marker detection from local Fig. 1 image; day 0 omitted because overlapping origin markers cannot be assigned by series.
LIN_2023_NATCOMM	LIN2023_FIG1H_BMP2_6UG	Fig. 1h	6 ug BMP-2	7	3191.652	2982.752	-208.9	208.9	4.178	415	1517.79	65	Lin2023_source_data:BMP2 release Fig 1h	Color-mask marker detection from local Fig. 1 image; day 0 omitted because overlapping origin markers cannot be assigned by series.
LIN_2023_NATCOMM	LIN2023_FIG1H_BMP2_6UG	Fig. 1h	6 ug BMP-2	14	3970.387	3739.922	-230.465	230.465	4.609	488	1465.69	66	Lin2023_source_data:BMP2 release Fig 1h	Color-mask marker detection from local Fig. 1 image; day 0 omitted because overlapping origin markers cannot be assigned by series.
LIN_2023_NATCOMM	LIN2023_FIG1H_BMP2_6UG	Fig. 1h	6 ug BMP-2	21	4312.739	4560.418	247.679	247.679	4.954	562	1409.24	64	Lin2023_source_data:BMP2 release Fig 1h	Color-mask marker detection from local Fig. 1 image; day 0 omitted because overlapping origin markers cannot be assigned by series.
LIN_2023_NATCOMM	LIN2023_FIG1H_BMP2_6UG	Fig. 1h	6 ug BMP-2	28	4483.916	4276.163	-207.753	207.753	4.155	635	1428.8	65	Lin2023_source_data:BMP2 release Fig 1h	Color-mask marker detection from local Fig. 1 image; day 0 omitted because overlapping origin markers cannot be assigned by series.
LIN_2023_NATCOMM	LIN2023_FIG1I_BMP2_2UG_FRESH	Fig. 1i	2 ug BMP-2 fresh	1	530.742	562.259	31.517	31.517	1.576	1041	1624.54	77	Lin2023_source_data:BMP2 release Fig 1i	Color-mask marker detection from local Fig. 1 image; day 0 omitted because overlapping origin markers cannot be assigned by series.
LIN_2023_NATCOMM	LIN2023_FIG1I_BMP2_2UG_FRESH	Fig. 1i	2 ug BMP-2 fresh	3	1016.495	1079.775	63.28	63.28	3.164	1113	1537.6	76	Lin2023_source_data:BMP2 release Fig 1i	Color-mask marker detection from local Fig. 1 image; day 0 omitted because overlapping origin markers cannot be assigned by series.
LIN_2023_NATCOMM	LIN2023_FIG1I_BMP2_2UG_FRESH	Fig. 1i	2 ug BMP-2 fresh	7	1293.873	1217.391	-76.482	76.482	3.824	1185	1514.48	78	Lin2023_source_data:BMP2 release Fig 1i	Color-mask marker detection from local Fig. 1 image; day 0 omitted because overlapping origin markers cannot be assigned by series.
LIN_2023_NATCOMM	LIN2023_FIG1I_BMP2_2UG_FRESH	Fig. 1i	2 ug BMP-2 fresh	14	1496.336	1490.334	-6.002	6.002	0.3	1257	1468.62	76	Lin2023_source_data:BMP2 release Fig 1i	Color-mask marker detection from local Fig. 1 image; day 0 omitted because overlapping origin markers cannot be assigned by series.
LIN_2023_NATCOMM	LIN2023_FIG1I_BMP2_2UG_FRESH	Fig. 1i	2 ug BMP-2 fresh	21	1563.884	1468.254	-95.63	95.63	4.782	1329	1472.33	73	Lin2023_source_data:BMP2 release Fig 1i	Color-mask marker detection from local Fig. 1 image; day 0 omitted because overlapping origin markers cannot be assigned by series.
LIN_2023_NATCOMM	LIN2023_FIG1I_BMP2_2UG_FRESH	Fig. 1i	2 ug BMP-2 fresh	28	1597.658	1502.838	-94.82	94.82	4.741	1401	1466.52	73	Lin2023_source_data:BMP2 release Fig 1i	Color-mask marker detection from local Fig. 1 image; day 0 omitted because overlapping origin markers cannot be assigned by series.
LIN_2023_NATCOMM	LIN2023_FIG1I_BMP2_2UG_STORED	Fig. 1i	2 ug BMP-2 stored	1	407.078	365.584	-41.495	41.495	2.075	1041	1657.58	79	Lin2023_source_data:BMP2 release Fig 1i	Color-mask marker detection from local Fig. 1 image; day 0 omitted because overlapping origin markers cannot be assigned by series.
LIN_2023_NATCOMM	LIN2023_FIG1I_BMP2_2UG_STORED	Fig. 1i	2 ug BMP-2 stored	3	894.604	936.915	42.311	42.311	2.116	1113	1561.6	79	Lin2023_source_data:BMP2 release Fig 1i	Color-mask marker detection from local Fig. 1 image; day 0 omitted because overlapping origin markers cannot be assigned by series.
LIN_2023_NATCOMM	LIN2023_FIG1I_BMP2_2UG_STORED	Fig. 1i	2 ug BMP-2 stored	7	1362.316	1378.905	16.589	16.589	0.829	1185	1487.34	76	Lin2023_source_data:BMP2 release Fig 1i	Color-mask marker detection from local Fig. 1 image; day 0 omitted because overlapping origin markers cannot be assigned by series.
LIN_2023_NATCOMM	LIN2023_FIG1I_BMP2_2UG_STORED	Fig. 1i	2 ug BMP-2 stored	14	1617.597	1591.429	-26.168	26.168	1.308	1257	1451.64	78	Lin2023_source_data:BMP2 release Fig 1i	Color-mask marker detection from local Fig. 1 image; day 0 omitted because overlapping origin markers cannot be assigned by series.
LIN_2023_NATCOMM	LIN2023_FIG1I_BMP2_2UG_STORED	Fig. 1i	2 ug BMP-2 stored	21	1660.448	1654.762	-5.686	5.686	0.284	1329	1441	83	Lin2023_source_data:BMP2 release Fig 1i	Color-mask marker detection from local Fig. 1 image; day 0 omitted because overlapping origin markers cannot be assigned by series.
LIN_2023_NATCOMM	LIN2023_FIG1I_BMP2_2UG_STORED	Fig. 1i	2 ug BMP-2 stored	28	1681.873	1678.795	-3.078	3.078	0.154	1401	1436.96	79	Lin2023_source_data:BMP2 release Fig 1i	Color-mask marker detection from local Fig. 1 image; day 0 omitted because overlapping origin markers cannot be assigned by series.
