## Supplementary Tables 1 to 8 and Supplementary Data 1 and 2 for "BMP-2 Release from Biomaterial Carriers: Reporting Heterogeneity and the Limits of Cross-Study Prediction": paper_identifiers.csv

paper_id	title	doi	pmid
CHEN_F_2005_PREPARATION_AND_BIOLOGICAL_CHARACTERISTICS_OF	Preparation and biological characteristics of recombinant human bone morphogenetic protein-2-loaded dextran-co-gelatin hydrogel microspheres	10.1159/000088212	16155372
CHEN_S_2020_EVALUATION_OF_BMP_2_AND	Evaluation of BMP-2 and VEGF loaded 3D printed hydroxyapatite composite scaffolds with enhanced osteogenic capacity in vitro and in vivo	10.1016/j.msec.2020.110893	32409051
CHEN_Y_2017_ZERO_ORDER_CONTROLLED_RELEASE_OF	Zero-order controlled release of BMP2-derived peptide P24 from the chitosan scaffold by chemical grafting modification technique for promotion of osteogenesis in vitro and enhancement of bone repair in vivo	10.7150/thno.18193	28435449
ELNAWAM_H_2024_BOVINE_PULP_EXTRACELLULAR_MATRIX_HYDROGEL	Bovine pulp extracellular matrix hydrogel for regenerative endodontic applications: in vitro characterization and in vivo analysis in a necrotic tooth model.	10.1186/s13005-024-00460-y	39438876
FRIESS_W_1999_CHARACTERIZATION_OF_ABSORBABLE_COLLAGEN_SPONGES	Characterization of absorbable collagen sponges as rhBMP-2 carriers	10.1016/s0378-5173(99)00174-x	10502616
GHOLIZADEH_H_2023_IN_VITRO_AND_IN_VIVO	In vitro and in vivo applications of a universal and synthetic thermo-responsive drug delivery hydrogel platform.	10.1016/j.ijpharm.2023.122777	36842518
GUZM_N_R_2014_CHITOSAN_SCAFFOLDS_CONTAINING_CALCIUM_PHOSPHATE	Chitosan scaffolds containing calcium phosphate salts and rhBMP-2: in vitro and in vivo testing for bone tissue regeneration	10.1371/journal.pone.0087149	24504411
HAN_L_2014_BMP2_ENCAPSULATED_CHITOSAN_COATINGS_ON	BMP2-encapsulated chitosan coatings on functionalized Ti surfaces and their performance in vitro and in vivo	10.1016/j.msec.2014.03.043	24857458
HETTIARATCHI_MH_2017_COMPETITIVE_PROTEIN_BINDING_INFLUENCES_HEPARIN	Competitive Protein Binding Influences Heparin-Based Modulation of Spatial Growth Factor Delivery for Bone Regeneration	10.1089/ten.tea.2016.0507
HOLLOWAY_JL_2014_MODULATING_HYDROGEL_CROSSLINK_DENSITY_AND	Modulating hydrogel crosslink density and degradation to control bone morphogenetic protein delivery and in vivo bone formation	10.1016/j.jconrel.2014.05.053
JEON_O_2007_ENHANCEMENT_OF_ECTOPIC_BONE_FORMATION	Enhancement of ectopic bone formation by bone morphogenetic protein-2 released from a heparin-conjugated poly(L-lactic-co-glycolic acid) scaffold	10.1016/j.biomaterials.2007.02.023
KANG_2011_BIOMATERIALS	Creation of bony microenvironment with CaP and cell-derived ECM to enhance human bone-marrow MSC behavior and delivery of BMP-2	10.1016/j.biomaterials.2011.05.015
KARAGEORGIOU_V_2006_POROUS_SILK_FIBROIN_3_D	Porous silk fibroin 3-D scaffolds for delivery of bone morphogenetic protein-2 in vitro and in vivo	10.1002/jbm.a.30728	16637042
KEMPEN_DH_2008_RETENTION_OF_IN_VITRO_AND	Retention of in vitro and in vivo BMP-2 bioactivities in sustained delivery vehicles for bone tissue engineering	10.1016/j.biomaterials.2008.04.031
KIM_BR_2014_IN_VITRO_AND_IN_VIVO	In vitro and in vivo studies of BMP-2-loaded PCL-gelatin-BCP electrospun scaffolds	10.1089/ten.TEA.2014.0081	24935525
KIM_CE_2026_VOLUME_STABLE_COLLAGEN_MATRIX_AS	Volume-Stable Collagen Matrix as a Recombinant Human Bone Morphogenetic Protein-2 Carrier for Maxillary Sinus Augmentation: An Experimental In Vivo Study	10.1111/jcpe.70054	41109210
KIM_TH_2014_IN_VITRO_AND_IN_VIVO	In vitro and in vivo evaluation of bone formation using solid freeform fabrication-based bone morphogenic protein-2 releasing PCL/PLGA scaffolds	10.1088/1748-6041/9/2/025008	24518200
KRUPPKE_B_2020_GELATIN_MODIFIED_CALCIUM_STRONTIUM_HYDROGEN	Gelatin-Modified Calcium/Strontium Hydrogen Phosphates Stimulate Bone Regeneration in Osteoblast/Osteoclast Co-Culture and in Osteoporotic Rat Femur Defects-In Vitro to In Vivo Translation.	10.3390/molecules25215103	33153127
LIN_2023_NATCOMM	An osteoinductive and biodegradable intramedullary implant accelerates bone healing and mitigates complications of bone transport in male rats	10.1038/s41467-023-40149-5
LIN_ZY_2010_BONE_INDUCTION_BY_BIOMIMETIC_PLGA	Bone induction by biomimetic PLGA-(PEG-ASP)n copolymer loaded with a novel synthetic BMP-2-related peptide in vitro and in vivo	10.1016/j.jconrel.2010.02.016	20184932
NASKAR_D_2017_DUAL_GROWTH_FACTOR_LOADED_NONMULBERRY	Dual growth factor loaded nonmulberry silk fibroin/carbon nanofiber composite 3D scaffolds for in vitro and in vivo bone regeneration	10.1016/j.biomaterials.2017.05.014	28521202
OLTHOF_MGL_2018_IN_VITRO_AND_IN_VIVO	In Vitro and In Vivo Correlation of Bone Morphogenetic Protein-2 Release Profiles from Complex Delivery Vehicles	10.1089/ten.TEC.2018.0024
PATEL_ZS_2008_BIODEGRADABLE_GELATIN_MICROPARTICLES_AS_DELIVERY	Biodegradable gelatin microparticles as delivery systems for the controlled release of bone morphogenetic protein-2	10.1016/j.actbio.2008.04.002	18474452
RATH_SN_2011_HYALURONAN_BASED_HEPARIN_INCORPORATED_HYDROGELS	Hyaluronan-based heparin-incorporated hydrogels for generation of axially vascularized bioartificial bone tissues	10.1007/s10856-011-4300-0	21448669
SHAN_F_2017_IN_VITRO_AND_IN_VIVO	In vitro and in vivo protein release and anti-ischemia/reperfusion injury properties of bone morphogenetic protein-2-loaded glycyrrhetinic acid-poly(ethylene glycol)-b-poly(l-lysine) nanoparticles.	10.2147/IJN.S146546	29089759
SROUJI_S_2011_SLOW_RELEASE_HUMAN_RECOMBINANT_BONE	Slow-release human recombinant bone morphogenetic protein-2 embedded within electrospun scaffolds for regeneration of bone defect	10.1089/ten.TEA.2010.0250	20799887
SULIMAN_S_2015_RELEASE_AND_BIOACTIVITY_OF_BONE	Release and bioactivity of bone morphogenetic protein-2 are affected by scaffold binding techniques in vitro and in vivo	10.1016/j.jconrel.2014.11.003	25445698
WANG_H_2020_A_NOVEL_VEHICLE_LIKE_DRUG	A novel vehicle-like drug delivery 3D printing scaffold and its applications for a rat femoral bone repairing in vitro and in vivo	10.7150/ijbs.37552	32398952
XU_J_2023_EFFECTIVENESS_OF_BMP_2_AND	Effectiveness of BMP-2 and PDGF-BB Adsorption onto a Collagen/Collagen-Magnesium-Hydroxyapatite Scaffold in Weight-Bearing and Non-Weight-Bearing Osteochondral Defect Bone Repair	10.3390/jfb14020111	36826910
ZHAO_J_2013_TREHALOSE_MAINTAINS_BIOACTIVITY_AND_PROMOTES	Trehalose maintains bioactivity and promotes sustained release of BMP-2 from lyophilized CDHA scaffolds for enhanced osteogenesis in vitro and in vivo	10.1371/journal.pone.0054645	23359400
