## Supplementary Tables 1 to 8 and Supplementary Data 1 and 2 for "BMP-2 Release from Biomaterial Carriers: Reporting Heterogeneity and the Limits of Cross-Study Prediction": selected_fig2_digitization_check_v1.csv

experiment_id	display_label	selection_role	paper_id	time_days	first_pass_percent	check_percent	absolute_difference_percent_points	check_type	check_status	first_pass_provenance	first_pass_source_ref	check_basis	profile_quality	provenance_mix	notes
LIN2023_FIG4B_MHYTEC_1L_BMP2	Lin mHyTEC 1L	source-data validation	LIN_2023_NATCOMM	0	0	0	0	source_data_anchor	source_data_no_duplicate_needed	source_data	Lin2023_source_data:BMP2 release Fig 4b	publisher source-data workbook	curve	source_data	Fig. 4b source data; mHyTEC with one PCL overcoat layer; workbook values treated as cumulative release percent.
LIN2023_FIG4B_MHYTEC_1L_BMP2	Lin mHyTEC 1L	source-data validation	LIN_2023_NATCOMM	1	15.2	15.2	0	source_data_anchor	source_data_no_duplicate_needed	source_data	Lin2023_source_data:BMP2 release Fig 4b	publisher source-data workbook	curve	source_data	Fig. 4b source data; mHyTEC with one PCL overcoat layer; workbook values treated as cumulative release percent.
LIN2023_FIG4B_MHYTEC_1L_BMP2	Lin mHyTEC 1L	source-data validation	LIN_2023_NATCOMM	3	25.4	25.4	0	source_data_anchor	source_data_no_duplicate_needed	source_data	Lin2023_source_data:BMP2 release Fig 4b	publisher source-data workbook	curve	source_data	Fig. 4b source data; mHyTEC with one PCL overcoat layer; workbook values treated as cumulative release percent.
LIN2023_FIG4B_MHYTEC_1L_BMP2	Lin mHyTEC 1L	source-data validation	LIN_2023_NATCOMM	7	32.8	32.8	0	source_data_anchor	source_data_no_duplicate_needed	source_data	Lin2023_source_data:BMP2 release Fig 4b	publisher source-data workbook	curve	source_data	Fig. 4b source data; mHyTEC with one PCL overcoat layer; workbook values treated as cumulative release percent.
LIN2023_FIG4B_MHYTEC_1L_BMP2	Lin mHyTEC 1L	source-data validation	LIN_2023_NATCOMM	14	45.6	45.6	0	source_data_anchor	source_data_no_duplicate_needed	source_data	Lin2023_source_data:BMP2 release Fig 4b	publisher source-data workbook	curve	source_data	Fig. 4b source data; mHyTEC with one PCL overcoat layer; workbook values treated as cumulative release percent.
LIN2023_FIG4B_MHYTEC_1L_BMP2	Lin mHyTEC 1L	source-data validation	LIN_2023_NATCOMM	21	55.2	55.2	0	source_data_anchor	source_data_no_duplicate_needed	source_data	Lin2023_source_data:BMP2 release Fig 4b	publisher source-data workbook	curve	source_data	Fig. 4b source data; mHyTEC with one PCL overcoat layer; workbook values treated as cumulative release percent.
LIN2023_FIG4B_MHYTEC_1L_BMP2	Lin mHyTEC 1L	source-data validation	LIN_2023_NATCOMM	28	62.1	62.1	0	source_data_anchor	source_data_no_duplicate_needed	source_data	Lin2023_source_data:BMP2 release Fig 4b	publisher source-data workbook	curve	source_data	Fig. 4b source data; mHyTEC with one PCL overcoat layer; workbook values treated as cumulative release percent.
KANG2011_ECM14_BMP2	Kang ECM-14	ECM retention	KANG_2011_BIOMATERIALS	0	0	0	0	manual_visual_reread	second_pass_matches_first_pass	digitized_figure	Kang2011_Fig7	second visual re-read of local high-resolution Fig. 7	curve	digitized_figure	Manual visual digitization from Fig. 7; cumulative BMP-2 release from beta-TCP/ECM-14.
KANG2011_ECM14_BMP2	Kang ECM-14	ECM retention	KANG_2011_BIOMATERIALS	0.0833	10	10	0	text_anchor	text_anchor_matches_or_defines_value	digitized_figure	Kang2011_Fig7	paper text and Fig. 7 agree on approximately 10% at 2 h	curve	digitized_figure	Approximate 2 h value from article text and Fig. 7.
KANG2011_ECM14_BMP2	Kang ECM-14	ECM retention	KANG_2011_BIOMATERIALS	0.1667	17.42	17.42	0	text_anchor	text_anchor_matches_or_defines_value	digitized_figure	Kang2011_Fig7	paper discussion reports 17.42% at 4 h	curve	digitized_figure	4 h value reported in article discussion: 17.42% released from beta-TCP/ECM-14.
KANG2011_ECM14_BMP2	Kang ECM-14	ECM retention	KANG_2011_BIOMATERIALS	0.3333	22	22	0	manual_visual_reread	second_pass_matches_first_pass	digitized_figure	Kang2011_Fig7	second visual re-read of local high-resolution Fig. 7	curve	digitized_figure	Manual visual digitization from Fig. 7.
KANG2011_ECM14_BMP2	Kang ECM-14	ECM retention	KANG_2011_BIOMATERIALS	1	29	29	0	manual_visual_reread	second_pass_matches_first_pass	digitized_figure	Kang2011_Fig7	second visual re-read; text says about 25% after first day	curve	digitized_figure	Approximate 1 d value; article text says about 25% after first day.
KANG2011_ECM14_BMP2	Kang ECM-14	ECM retention	KANG_2011_BIOMATERIALS	3	42	42	0	manual_visual_reread	second_pass_matches_first_pass	digitized_figure	Kang2011_Fig7	second visual re-read of local high-resolution Fig. 7	curve	digitized_figure	Manual visual digitization from Fig. 7.
KANG2011_ECM14_BMP2	Kang ECM-14	ECM retention	KANG_2011_BIOMATERIALS	7	47	47	0	manual_visual_reread	second_pass_matches_first_pass	digitized_figure	Kang2011_Fig7	second visual re-read of local high-resolution Fig. 7	curve	digitized_figure	Manual visual digitization from Fig. 7.
KANG2011_ECM14_BMP2	Kang ECM-14	ECM retention	KANG_2011_BIOMATERIALS	14	51	51	0	manual_visual_reread	second_pass_matches_first_pass	digitized_figure	Kang2011_Fig7	second visual re-read; text says up to about 50% after 2 weeks	curve	digitized_figure	Approximate 2 wk value; article text says up to about 50% after first 2 weeks.
KANG2011_ECM14_BMP2	Kang ECM-14	ECM retention	KANG_2011_BIOMATERIALS	21	55	56	1	manual_visual_reread	second_pass_matches_first_pass	digitized_figure	Kang2011_Fig7	second visual re-read of local high-resolution Fig. 7	curve	digitized_figure	Manual visual digitization from Fig. 7.
KANG2011_ECM14_BMP2	Kang ECM-14	ECM retention	KANG_2011_BIOMATERIALS	35	61	61	0	manual_visual_reread	second_pass_matches_first_pass	digitized_figure	Kang2011_Fig7	second visual re-read of local high-resolution Fig. 7	curve	digitized_figure	Manual visual digitization from Fig. 7.
HOLLOWAY2014_MAHA_3WT_COLLAGENASE	Holloway 3 wt% + collagenase	degradation control	HOLLOWAY_JL_2014_MODULATING_HYDROGEL_CROSSLINK_DENSITY_AND	0	0	0	0	manual_visual_reread	second_pass_matches_first_pass	digitized_figure	Holloway2014_Fig4a_visual_digitized	second visual re-read of local Fig. 4a	curve	digitized_figure	Approximate solid-line BMP-2 release from Fig. 4a; 3 wt.% 30%f MaHA in 1 U/ml collagenase.
HOLLOWAY2014_MAHA_3WT_COLLAGENASE	Holloway 3 wt% + collagenase	degradation control	HOLLOWAY_JL_2014_MODULATING_HYDROGEL_CROSSLINK_DENSITY_AND	1	1	1	0	manual_visual_reread	second_pass_matches_first_pass	digitized_figure	Holloway2014_Fig4a_visual_digitized	second visual re-read of solid purple 1 U/ml BMP-2 curve	curve	digitized_figure	Approximate solid-line BMP-2 release from Fig. 4a; 3 wt.% 30%f MaHA in 1 U/ml collagenase.
HOLLOWAY2014_MAHA_3WT_COLLAGENASE	Holloway 3 wt% + collagenase	degradation control	HOLLOWAY_JL_2014_MODULATING_HYDROGEL_CROSSLINK_DENSITY_AND	2	5	5	0	manual_visual_reread	second_pass_matches_first_pass	digitized_figure	Holloway2014_Fig4a_visual_digitized	second visual re-read of solid purple 1 U/ml BMP-2 curve	curve	digitized_figure	Approximate solid-line BMP-2 release from Fig. 4a; 3 wt.% 30%f MaHA in 1 U/ml collagenase.
HOLLOWAY2014_MAHA_3WT_COLLAGENASE	Holloway 3 wt% + collagenase	degradation control	HOLLOWAY_JL_2014_MODULATING_HYDROGEL_CROSSLINK_DENSITY_AND	3	20	20	0	manual_visual_reread	second_pass_matches_first_pass	digitized_figure	Holloway2014_Fig4a_visual_digitized	second visual re-read of solid purple 1 U/ml BMP-2 curve	curve	digitized_figure	Approximate solid-line BMP-2 release from Fig. 4a; 3 wt.% 30%f MaHA in 1 U/ml collagenase.
HOLLOWAY2014_MAHA_3WT_COLLAGENASE	Holloway 3 wt% + collagenase	degradation control	HOLLOWAY_JL_2014_MODULATING_HYDROGEL_CROSSLINK_DENSITY_AND	4	33	34	1	manual_visual_reread	second_pass_matches_first_pass	digitized_figure	Holloway2014_Fig4a_visual_digitized	second visual re-read of solid purple 1 U/ml BMP-2 curve	curve	digitized_figure	Approximate solid-line BMP-2 release from Fig. 4a; 3 wt.% 30%f MaHA in 1 U/ml collagenase.
HOLLOWAY2014_MAHA_3WT_COLLAGENASE	Holloway 3 wt% + collagenase	degradation control	HOLLOWAY_JL_2014_MODULATING_HYDROGEL_CROSSLINK_DENSITY_AND	6	50	50	0	manual_visual_reread	second_pass_matches_first_pass	digitized_figure	Holloway2014_Fig4a_visual_digitized	second visual re-read of solid purple 1 U/ml BMP-2 curve	curve	digitized_figure	Approximate solid-line BMP-2 release from Fig. 4a; 3 wt.% 30%f MaHA in 1 U/ml collagenase.
HOLLOWAY2014_MAHA_3WT_COLLAGENASE	Holloway 3 wt% + collagenase	degradation control	HOLLOWAY_JL_2014_MODULATING_HYDROGEL_CROSSLINK_DENSITY_AND	8	72	72	0	manual_visual_reread	second_pass_matches_first_pass	digitized_figure	Holloway2014_Fig4a_visual_digitized	second visual re-read of solid purple 1 U/ml BMP-2 curve	curve	digitized_figure	Approximate solid-line BMP-2 release from Fig. 4a; 3 wt.% 30%f MaHA in 1 U/ml collagenase.
HOLLOWAY2014_MAHA_3WT_COLLAGENASE	Holloway 3 wt% + collagenase	degradation control	HOLLOWAY_JL_2014_MODULATING_HYDROGEL_CROSSLINK_DENSITY_AND	9	90	91	1	manual_visual_reread	second_pass_matches_first_pass	digitized_figure	Holloway2014_Fig4a_visual_digitized	second visual re-read of solid purple 1 U/ml BMP-2 curve	curve	digitized_figure	Approximate solid-line BMP-2 release from Fig. 4a; 3 wt.% 30%f MaHA in 1 U/ml collagenase.
HOLLOWAY2014_MAHA_3WT_COLLAGENASE	Holloway 3 wt% + collagenase	degradation control	HOLLOWAY_JL_2014_MODULATING_HYDROGEL_CROSSLINK_DENSITY_AND	10	100	100	0	manual_visual_reread	second_pass_matches_first_pass	digitized_figure	Holloway2014_Fig4a_visual_digitized	second visual re-read of solid purple 1 U/ml BMP-2 curve	curve	digitized_figure	Approximate solid-line BMP-2 release from Fig. 4a; 3 wt.% 30%f MaHA in 1 U/ml collagenase.
JEON2007_HP_PLGA_BMP2_RELEASE	Jeon HP-PLGA	heparin-affinity sustained release	JEON_O_2007_ENHANCEMENT_OF_ECTOPIC_BONE_FORMATION	0	0	0	0	manual_visual_reread	second_pass_matches_first_pass	digitized_figure	Jeon2007_Fig5_visual_digitized	second visual re-read of local Fig. 5	curve	derived;digitized_figure;text	Baseline from Fig. 5; HP-PLGA heparin-conjugated scaffold loaded with 1 ug BMP-2.
JEON2007_HP_PLGA_BMP2_RELEASE	Jeon HP-PLGA	heparin-affinity sustained release	JEON_O_2007_ENHANCEMENT_OF_ECTOPIC_BONE_FORMATION	1	19	19	0	text_anchor	text_anchor_matches_or_defines_value	text	Jeon2007_text_release_results	paper text reports 19% released from HP-PLGA by 1 day	curve	derived;digitized_figure;text	Text reports 19% of loaded BMP-2 released from HP-PLGA in 1 day.
JEON2007_HP_PLGA_BMP2_RELEASE	Jeon HP-PLGA	heparin-affinity sustained release	JEON_O_2007_ENHANCEMENT_OF_ECTOPIC_BONE_FORMATION	3	35	35	0	manual_visual_reread	second_pass_matches_first_pass	digitized_figure	Jeon2007_Fig5_visual_digitized	second visual re-read of local Fig. 5	curve	derived;digitized_figure;text	Approximate cumulative release from Fig. 5; HP-PLGA heparin-conjugated scaffold.
JEON2007_HP_PLGA_BMP2_RELEASE	Jeon HP-PLGA	heparin-affinity sustained release	JEON_O_2007_ENHANCEMENT_OF_ECTOPIC_BONE_FORMATION	5	49	49	0	manual_visual_reread	second_pass_matches_first_pass	digitized_figure	Jeon2007_Fig5_visual_digitized	second visual re-read of local Fig. 5	curve	derived;digitized_figure;text	Approximate cumulative release from Fig. 5; HP-PLGA heparin-conjugated scaffold.
JEON2007_HP_PLGA_BMP2_RELEASE	Jeon HP-PLGA	heparin-affinity sustained release	JEON_O_2007_ENHANCEMENT_OF_ECTOPIC_BONE_FORMATION	7	52	52	0	manual_visual_reread	second_pass_matches_first_pass	digitized_figure	Jeon2007_Fig5_visual_digitized	second visual re-read of local Fig. 5	curve	derived;digitized_figure;text	Approximate cumulative release from Fig. 5; HP-PLGA heparin-conjugated scaffold.
JEON2007_HP_PLGA_BMP2_RELEASE	Jeon HP-PLGA	heparin-affinity sustained release	JEON_O_2007_ENHANCEMENT_OF_ECTOPIC_BONE_FORMATION	9	63	63	0	manual_visual_reread	second_pass_matches_first_pass	digitized_figure	Jeon2007_Fig5_visual_digitized	second visual re-read of local Fig. 5	curve	derived;digitized_figure;text	Approximate cumulative release from Fig. 5; HP-PLGA heparin-conjugated scaffold.
JEON2007_HP_PLGA_BMP2_RELEASE	Jeon HP-PLGA	heparin-affinity sustained release	JEON_O_2007_ENHANCEMENT_OF_ECTOPIC_BONE_FORMATION	11	70	70	0	manual_visual_reread	second_pass_matches_first_pass	digitized_figure	Jeon2007_Fig5_visual_digitized	second visual re-read of local Fig. 5	curve	derived;digitized_figure;text	Approximate cumulative release from Fig. 5; HP-PLGA heparin-conjugated scaffold.
JEON2007_HP_PLGA_BMP2_RELEASE	Jeon HP-PLGA	heparin-affinity sustained release	JEON_O_2007_ENHANCEMENT_OF_ECTOPIC_BONE_FORMATION	13	82	82	0	manual_visual_reread	second_pass_matches_first_pass	digitized_figure	Jeon2007_Fig5_visual_digitized	second visual re-read of local Fig. 5	curve	derived;digitized_figure;text	Approximate cumulative release from Fig. 5; HP-PLGA heparin-conjugated scaffold.
JEON2007_HP_PLGA_BMP2_RELEASE	Jeon HP-PLGA	heparin-affinity sustained release	JEON_O_2007_ENHANCEMENT_OF_ECTOPIC_BONE_FORMATION	14	86	86	0	manual_visual_reread	second_pass_matches_first_pass	digitized_figure	Jeon2007_Fig5_visual_digitized	second visual re-read; text says sustained for at least 14 d	curve	derived;digitized_figure;text	Approximate cumulative release from Fig. 5; text states release was sustained for at least 14 days.
JEON2007_HP_PLGA_BMP2_RELEASE	Jeon HP-PLGA	heparin-affinity sustained release	JEON_O_2007_ENHANCEMENT_OF_ECTOPIC_BONE_FORMATION	15	91	91	0	manual_visual_reread	second_pass_matches_first_pass	digitized_figure	Jeon2007_Fig5_visual_digitized	second visual re-read of local Fig. 5	curve	derived;digitized_figure;text	Approximate cumulative release from Fig. 5; HP-PLGA heparin-conjugated scaffold.
JEON2007_HP_PLGA_BMP2_RELEASE	Jeon HP-PLGA	heparin-affinity sustained release	JEON_O_2007_ENHANCEMENT_OF_ECTOPIC_BONE_FORMATION	21	100	100	0	text_anchor	text_anchor_matches_or_defines_value	text	Jeon2007_text_release_results	paper text reports complete release by day 21 at the latest	curve	derived;digitized_figure;text	Text reports all BMP-2 released from HP-PLGA by day 21 at the latest.
JEON2007_HP_PLGA_BMP2_RELEASE	Jeon HP-PLGA	heparin-affinity sustained release	JEON_O_2007_ENHANCEMENT_OF_ECTOPIC_BONE_FORMATION	28	100	100	0	derived_from_text	derived_value_matches_text_constraint	derived	Jeon2007_text_release_results	derived from complete release by day 21	curve	derived;digitized_figure;text	Derived 28-day value from text reporting complete HP-PLGA release by day 21.
JEON2007_UNMODIFIED_PLGA_BMP2_RELEASE	Jeon unmodified PLGA	burst comparator	JEON_O_2007_ENHANCEMENT_OF_ECTOPIC_BONE_FORMATION	0	0	0	0	manual_visual_reread	second_pass_matches_first_pass	digitized_figure	Jeon2007_Fig5_visual_digitized	second visual re-read of local Fig. 5	curve	derived;digitized_figure	Baseline from Fig. 5; unmodified PLGA scaffold control loaded with 1 ug BMP-2.
JEON2007_UNMODIFIED_PLGA_BMP2_RELEASE	Jeon unmodified PLGA	burst comparator	JEON_O_2007_ENHANCEMENT_OF_ECTOPIC_BONE_FORMATION	0.1667	100	100	0	text_anchor	text_anchor_matches_or_defines_value	digitized_figure	Jeon2007_Fig5_visual_digitized	paper text and Fig. 5 show near-complete release within 4 h	curve	derived;digitized_figure	Approximate 4 h burst release from Fig. 5; text says almost all BMP-2 was released from unmodified PLGA within 4 h.
JEON2007_UNMODIFIED_PLGA_BMP2_RELEASE	Jeon unmodified PLGA	burst comparator	JEON_O_2007_ENHANCEMENT_OF_ECTOPIC_BONE_FORMATION	1	100	100	0	derived_from_text	derived_value_matches_text_constraint	derived	Jeon2007_text_release_results	derived from near-complete release within 4 h	curve	derived;digitized_figure	Derived standard 24 h value from Fig. 5 and text reporting near-complete unmodified PLGA release within 4 h.
JEON2007_UNMODIFIED_PLGA_BMP2_RELEASE	Jeon unmodified PLGA	burst comparator	JEON_O_2007_ENHANCEMENT_OF_ECTOPIC_BONE_FORMATION	7	100	100	0	derived_from_text	derived_value_matches_text_constraint	derived	Jeon2007_text_release_results	derived from near-complete release within 4 h	curve	derived;digitized_figure	Derived 7-day value from near-complete unmodified PLGA release within 4 h.
JEON2007_UNMODIFIED_PLGA_BMP2_RELEASE	Jeon unmodified PLGA	burst comparator	JEON_O_2007_ENHANCEMENT_OF_ECTOPIC_BONE_FORMATION	28	100	100	0	derived_from_text	derived_value_matches_text_constraint	derived	Jeon2007_text_release_results	derived from near-complete release within 4 h	curve	derived;digitized_figure	Derived 28-day value from near-complete unmodified PLGA release within 4 h.
PATEL2008_40MM_BASIC_GELATIN_PPF_IN_VIVO	Patel 40 mM gelatin/PPF in vivo	table-derived mechanism	PATEL_ZS_2008_BIODEGRADABLE_GELATIN_MICROPARTICLES_AS_DELIVERY	0	0	0	0	table_formula_check	table_formula_recalculated	derived	Patel2008_Table3_phase_rates	Table 3 phase-rate reconstruction	derived_phase_rate	derived	Cumulative endpoint reconstructed from Table 3 phase rates. Basic gelatin microparticles in PPF scaffold; 40 mM glutaraldehyde; high BMP-2 dose; in vivo subcutaneous mouse model.
PATEL2008_40MM_BASIC_GELATIN_PPF_IN_VIVO	Patel 40 mM gelatin/PPF in vivo	table-derived mechanism	PATEL_ZS_2008_BIODEGRADABLE_GELATIN_MICROPARTICLES_AS_DELIVERY	1	14.7	14.7	0	table_formula_check	table_formula_recalculated	derived	Patel2008_Table3_phase_rates	phase 1 rate over 0-1 d	derived_phase_rate	derived	Phase 1 value from Table 3 (%/day over 0-1 d); uncertainty is SD for phase rate.
PATEL2008_40MM_BASIC_GELATIN_PPF_IN_VIVO	Patel 40 mM gelatin/PPF in vivo	table-derived mechanism	PATEL_ZS_2008_BIODEGRADABLE_GELATIN_MICROPARTICLES_AS_DELIVERY	3	24.7	24.7	0	table_formula_check	table_formula_recalculated	derived	Patel2008_Table3_phase_rates	phase 1 plus 2 days of phase 2 rate	derived_phase_rate	derived	Cumulative endpoint reconstructed as phase1 + 2*phase2 from Table 3.
PATEL2008_40MM_BASIC_GELATIN_PPF_IN_VIVO	Patel 40 mM gelatin/PPF in vivo	table-derived mechanism	PATEL_ZS_2008_BIODEGRADABLE_GELATIN_MICROPARTICLES_AS_DELIVERY	17	44.3	44.3	0	table_formula_check	table_formula_recalculated	derived	Patel2008_Table3_phase_rates	cumulative endpoint through phase 3	derived_phase_rate	derived	Cumulative endpoint reconstructed through phase 3 from Table 3.
PATEL2008_40MM_BASIC_GELATIN_PPF_IN_VIVO	Patel 40 mM gelatin/PPF in vivo	table-derived mechanism	PATEL_ZS_2008_BIODEGRADABLE_GELATIN_MICROPARTICLES_AS_DELIVERY	28	64.1	64.1	0	table_formula_check	table_formula_recalculated	derived	Patel2008_Table3_phase_rates	cumulative endpoint through phase 4	derived_phase_rate	derived	Cumulative endpoint reconstructed through phase 4 from Table 3.
