## Supplementary Tables 1 to 8 and Supplementary Data 1 and 2 for "BMP-2 Release from Biomaterial Carriers: Reporting Heterogeneity and the Limits of Cross-Study Prediction": Supplementary_Table_2_release_experiments.csv

experiment_id	paper_id	payload	carrier_family	reporting_unit	assay_context	best_provenance	profile_quality	cohort	time_points	release_24h_percent	release_7d_percent	release_28d_percent	final_release_percent	t50_days	t50_basis	in_modeling_set
CHEN2005_RHBMP2_DG_MP	CHEN_F_2005_PREPARATION_AND_BIOLOGICAL_CHARACTERISTICS_OF	BMP-2 alone	gelatin hydrogel	percent	not recorded	digitized figure	curve (four or more time points)	BMP-2 alone, percent (figure, text, or derived)	10	46.8	77.7		88	1.19	between two measured time points	yes
FRIESS1999_ACS_CROSSLINK_NONSTERILE_RELEASE	FRIESS_W_1999_CHARACTERIZATION_OF_ABSORBABLE_COLLAGEN_SPONGES	BMP-2 alone	collagen sponge or matrix	percent	in vivo retention	digitized figure	retention record	retention record or paired in vitro and in vivo record	5	65	91.875		97.5	0.25		no
FRIESS1999_ACS_CROSSLINK_STERILE_RELEASE	FRIESS_W_1999_CHARACTERIZATION_OF_ABSORBABLE_COLLAGEN_SPONGES	BMP-2 alone	collagen sponge or matrix	percent	in vivo retention	digitized figure	retention record	retention record or paired in vitro and in vivo record	5	35	77.75		92	2.2		no
FRIESS1999_ACS_NONCROSSLINK_NONSTERILE_RELEASE	FRIESS_W_1999_CHARACTERIZATION_OF_ABSORBABLE_COLLAGEN_SPONGES	BMP-2 alone	collagen sponge or matrix	percent	in vivo retention	digitized figure	retention record	retention record or paired in vitro and in vivo record	5	32	91		97	1.947		no
GHOLIZADEH2023_BMP2_TP140	GHOLIZADEH_H_2023_IN_VITRO_AND_IN_VIVO	branch payload		percent	in vivo retention	derived	sparse curve (two or three time points)	branch payload	2	0.05			0.051		not defined	no
GHOLIZADEH2023_CIP_TP140	GHOLIZADEH_H_2023_IN_VITRO_AND_IN_VIVO	branch payload		percent	not recorded	derived	curve (four or more time points)	branch payload	4	27.845			40.965		not defined	no
GHOLIZADEH2023_TGFB1_TP140	GHOLIZADEH_H_2023_IN_VITRO_AND_IN_VIVO	branch payload		percent	in vivo retention	derived	sparse curve (two or three time points)	branch payload	3	0.159			0.161		not defined	no
GHOLIZADEH2023_TNFA_TP140	GHOLIZADEH_H_2023_IN_VITRO_AND_IN_VIVO	branch payload		percent	not recorded	derived	sparse curve (two or three time points)	branch payload	3	88.232			88.27	0		no
HAN2014_BMP2_CS_TI	HAN_L_2014_BMP2_ENCAPSULATED_CHITOSAN_COATINGS_ON	BMP-2 alone	surface coating	percent	not recorded	digitized figure	curve (four or more time points)	BMP-2 alone, percent (figure, text, or derived)	11	19	48.667		60	7.8	between two measured time points	yes
HAN2014_BMP2_TI	HAN_L_2014_BMP2_ENCAPSULATED_CHITOSAN_COATINGS_ON	BMP-2 alone	surface coating	percent	not recorded	digitized figure	curve (four or more time points)	BMP-2 alone, percent (figure, text, or derived)	11	26	74.667		95	3	between two measured time points	yes
HETTIARATCHI2017_HMP_BMP2_BSA_RELEASE	HETTIARATCHI_MH_2017_COMPETITIVE_PROTEIN_BINDING_INFLUENCES_HEPARIN	branch payload	heparin affinity	percent	not recorded	digitized figure	curve (four or more time points)	branch payload	7	12	18		22		not defined	no
HETTIARATCHI2017_HMP_BMP2_FBS_RELEASE	HETTIARATCHI_MH_2017_COMPETITIVE_PROTEIN_BINDING_INFLUENCES_HEPARIN	branch payload	heparin affinity	percent	not recorded	digitized figure	curve (four or more time points)	branch payload	7	22	39		45		not defined	no
HOLLOWAY2014_MAHA_2WT_BUFFER	HOLLOWAY_JL_2014_MODULATING_HYDROGEL_CROSSLINK_DENSITY_AND	BMP-2 alone	degradable hydrogel	percent	not recorded	digitized figure	curve (four or more time points)	BMP-2 alone, percent (figure, text, or derived)	8	2	24		31		not defined	no
HOLLOWAY2014_MAHA_2WT_COLLAGENASE	HOLLOWAY_JL_2014_MODULATING_HYDROGEL_CROSSLINK_DENSITY_AND	BMP-2 alone	degradable hydrogel	percent	not recorded	digitized figure	curve (four or more time points)	BMP-2 alone, percent (figure, text, or derived)	7	2	100		100	4.154	between two measured time points	yes
HOLLOWAY2014_MAHA_3WT_BUFFER	HOLLOWAY_JL_2014_MODULATING_HYDROGEL_CROSSLINK_DENSITY_AND	BMP-2 alone	degradable hydrogel	percent	not recorded	digitized figure	curve (four or more time points)	BMP-2 alone, percent (figure, text, or derived)	8	4	22		32		not defined	no
HOLLOWAY2014_MAHA_3WT_COLLAGENASE	HOLLOWAY_JL_2014_MODULATING_HYDROGEL_CROSSLINK_DENSITY_AND	BMP-2 alone	degradable hydrogel	percent	not recorded	digitized figure	curve (four or more time points)	BMP-2 alone, percent (figure, text, or derived)	9	1	61		100	6	between two measured time points	yes
JEON2007_HP_PLGA_BMP2_RELEASE	JEON_O_2007_ENHANCEMENT_OF_ECTOPIC_BONE_FORMATION	BMP-2 alone	heparin affinity	percent	not recorded	digitized figure	curve (four or more time points)	BMP-2 alone, percent (figure, text, or derived)	12	19	52	100	100	5.667	between two measured time points	yes
JEON2007_UNMODIFIED_PLGA_BMP2_RELEASE	JEON_O_2007_ENHANCEMENT_OF_ECTOPIC_BONE_FORMATION	BMP-2 alone	polymeric scaffold	percent	not recorded	digitized figure	curve (four or more time points)	BMP-2 alone, percent (figure, text, or derived)	5	100	100	100	100	0.083	upper bound (more than 50% released at the first measured time point)	yes
KANG2011_BTCP_BMP2	KANG_2011_BIOMATERIALS	BMP-2 alone	ceramic or mineral	percent	not recorded	digitized figure	curve (four or more time points)	BMP-2 alone, percent (figure, text, or derived)	10	48	72	81	82	1.267	between two measured time points	yes
KANG2011_ECM14_BMP2	KANG_2011_BIOMATERIALS	BMP-2 alone	ECM-coated ceramic	percent	not recorded	digitized figure	curve (four or more time points)	BMP-2 alone, percent (figure, text, or derived)	10	29	47	58	61	12.25	between two measured time points	yes
KANG2011_ECM7_BMP2	KANG_2011_BIOMATERIALS	BMP-2 alone	ECM-coated ceramic	percent	not recorded	digitized figure	curve (four or more time points)	BMP-2 alone, percent (figure, text, or derived)	10	45	62	75.5	79	2.111	between two measured time points	yes
KARAGEORGIOU2006_BMP2_SILK	KARAGEORGIOU_V_2006_POROUS_SILK_FIBROIN_3_D	BMP-2 alone	silk fibroin	percent	not recorded	digitized figure	curve (four or more time points)	BMP-2 alone, percent (figure, text, or derived)	5	10.714	75	75	75	4.667	upper bound (more than 50% released at the first measured time point)	yes
KEMPEN2008_GELATIN_IN_VITRO_RELEASE	KEMPEN_DH_2008_RETENTION_OF_IN_VITRO_AND	BMP-2 alone		percent	in vivo retention	digitized figure	retention record	retention record or paired in vitro and in vivo record	9	9.429	45	55	70	14		no
KEMPEN2008_GELATIN_IN_VIVO_RELEASE	KEMPEN_DH_2008_RETENTION_OF_IN_VITRO_AND	BMP-2 alone		percent	in vivo retention	digitized figure	retention record	retention record or paired in vitro and in vivo record	10	15	74	96	100	3.69		no
KEMPEN2008_MPS_GELATIN_IN_VITRO_RELEASE	KEMPEN_DH_2008_RETENTION_OF_IN_VITRO_AND	BMP-2 alone		percent	in vivo retention	digitized figure	retention record	retention record or paired in vitro and in vivo record	9	1.429	8	12	39		not defined	no
KEMPEN2008_MPS_GELATIN_IN_VIVO_RELEASE	KEMPEN_DH_2008_RETENTION_OF_IN_VITRO_AND	BMP-2 alone		percent	in vivo retention	digitized figure	retention record	retention record or paired in vitro and in vivo record	10	0	5	75	98	19.704		no
KEMPEN2008_MPS_PPF_GELATIN_IN_VITRO_RELEASE	KEMPEN_DH_2008_RETENTION_OF_IN_VITRO_AND	BMP-2 alone		percent	in vivo retention	digitized figure	retention record	retention record or paired in vitro and in vivo record	9	2	8	19	64	53.529		no
KEMPEN2008_MPS_PPF_GELATIN_IN_VIVO_RELEASE	KEMPEN_DH_2008_RETENTION_OF_IN_VITRO_AND	BMP-2 alone		percent	in vivo retention	digitized figure	retention record	retention record or paired in vitro and in vivo record	10	1.667	10	62	98	25.2		no
KEMPEN2008_MPS_PPF_IN_VITRO_RELEASE	KEMPEN_DH_2008_RETENTION_OF_IN_VITRO_AND	BMP-2 alone		percent	in vivo retention	digitized figure	retention record	retention record or paired in vitro and in vivo record	9	1.429	8	28	68	43		no
KEMPEN2008_MPS_PPF_IN_VIVO_RELEASE	KEMPEN_DH_2008_RETENTION_OF_IN_VITRO_AND	BMP-2 alone		percent	in vivo retention	digitized figure	retention record	retention record or paired in vitro and in vivo record	10	1	7	80	99	21		no
KIMBR2014_BMP2_PCL_GEL_BCP	KIM_BR_2014_IN_VITRO_AND_IN_VIVO	BMP-2 alone	polymeric scaffold	percent	not recorded	text	curve (four or more time points)	BMP-2 alone, percent (figure, text, or derived)	4	32.1	54.4	79.565	83.16	5.816	between two measured time points	yes
KIM2026_ACS_RHBMP2_RELEASE	KIM_CE_2026_VOLUME_STABLE_COLLAGEN_MATRIX_AS	BMP-2 alone	collagen sponge or matrix	mass or concentration	not recorded	digitized figure	mass or concentration only	BMP-2 alone, mass or concentration	11						not defined	no
KIM2026_VCMX_RHBMP2_RELEASE	KIM_CE_2026_VOLUME_STABLE_COLLAGEN_MATRIX_AS	BMP-2 alone	collagen sponge or matrix	mass or concentration	not recorded	digitized figure	mass or concentration only	BMP-2 alone, mass or concentration	11						not defined	no
KIMTH2014_BMP2_HEP_DOPA_PCL_PLGA	KIM_TH_2014_IN_VITRO_AND_IN_VIVO	BMP-2 alone	heparin affinity	mass or concentration	not recorded	digitized figure	mass or concentration only	BMP-2 alone, mass or concentration	11						not defined	no
KIMTH2014_BMP2_HEP_PCL_PLGA	KIM_TH_2014_IN_VITRO_AND_IN_VIVO	BMP-2 alone	heparin affinity	mass or concentration	not recorded	digitized figure	mass or concentration only	BMP-2 alone, mass or concentration	11						not defined	no
LIN2023_FIG1H_BMP2_0_5UG	LIN_2023_NATCOMM	BMP-2 alone	composite implant	percent	not recorded	source data	curve (four or more time points)	BMP-2 alone, percent (source data)	7	26.537	64.694	79.883	79.883	2.965	between two measured time points	yes
LIN2023_FIG1H_BMP2_2UG	LIN_2023_NATCOMM	BMP-2 alone	composite implant	percent	not recorded	source data	curve (four or more time points)	BMP-2 alone, percent (source data)	7	26.537	64.694	79.883	79.883	2.932	between two measured time points	yes
LIN2023_FIG1H_BMP2_6UG	LIN_2023_NATCOMM	BMP-2 alone	composite implant	percent	not recorded	source data	curve (four or more time points)	BMP-2 alone, percent (source data)	7	19.601	53.194	74.732	74.732	6.232	between two measured time points	yes
LIN2023_FIG1I_BMP2_2UG_STORED	LIN_2023_NATCOMM	BMP-2 alone	composite implant	percent	not recorded	source data	curve (four or more time points)	BMP-2 alone, percent (source data)	7	20.354	68.116	84.094	84.094	3.901	between two measured time points	yes
LIN2023_FIG4B_MHYTEC_1L_BMP2	LIN_2023_NATCOMM	BMP-2 alone	composite implant	percent	not recorded	source data	curve (four or more time points)	BMP-2 alone, percent (source data)	7	15.2	32.8	62.1	62.1	17.208	between two measured time points	yes
LIN2023_FIG4B_MHYTEC_3L_BMP2	LIN_2023_NATCOMM	BMP-2 alone	composite implant	percent	not recorded	source data	curve (four or more time points)	BMP-2 alone, percent (source data)	7	0.35	5.82	24.43	24.43		not defined	no
NASKAR2017_BMP2_AMF_0_1CNF_GF	NASKAR_D_2017_DUAL_GROWTH_FACTOR_LOADED_NONMULBERRY	branch payload		percent	not recorded	derived	single time point	branch payload	1				29.825		not defined	no
NASKAR2017_BMP2_AMF_0_5CNF_GF	NASKAR_D_2017_DUAL_GROWTH_FACTOR_LOADED_NONMULBERRY	branch payload		percent	not recorded	derived	single time point	branch payload	1				41.1		not defined	no
NASKAR2017_BMP2_AMF_10_0CNF_GF	NASKAR_D_2017_DUAL_GROWTH_FACTOR_LOADED_NONMULBERRY	branch payload		percent	not recorded	derived	single time point	branch payload	1				36.95		not defined	no
NASKAR2017_BMP2_AMF_1_0CNF_GF	NASKAR_D_2017_DUAL_GROWTH_FACTOR_LOADED_NONMULBERRY	branch payload		percent	not recorded	derived	single time point	branch payload	1				60.6	42		no
NASKAR2017_BMP2_AMF_5_0CNF_GF	NASKAR_D_2017_DUAL_GROWTH_FACTOR_LOADED_NONMULBERRY	branch payload		percent	not recorded	derived	single time point	branch payload	1				46.775		not defined	no
NASKAR2017_BMP2_AMF_GF	NASKAR_D_2017_DUAL_GROWTH_FACTOR_LOADED_NONMULBERRY	branch payload		percent	not recorded	derived	single time point	branch payload	1				21.55		not defined	no
NASKAR2017_TGFB1_AMF_0_1CNF_GF	NASKAR_D_2017_DUAL_GROWTH_FACTOR_LOADED_NONMULBERRY	branch payload		percent	not recorded	derived	single time point	branch payload	1				40		not defined	no
NASKAR2017_TGFB1_AMF_0_5CNF_GF	NASKAR_D_2017_DUAL_GROWTH_FACTOR_LOADED_NONMULBERRY	branch payload		percent	not recorded	derived	single time point	branch payload	1				46.75		not defined	no
NASKAR2017_TGFB1_AMF_10_0CNF_GF	NASKAR_D_2017_DUAL_GROWTH_FACTOR_LOADED_NONMULBERRY	branch payload		percent	not recorded	derived	single time point	branch payload	1				39.5		not defined	no
NASKAR2017_TGFB1_AMF_1_0CNF_GF	NASKAR_D_2017_DUAL_GROWTH_FACTOR_LOADED_NONMULBERRY	branch payload		percent	not recorded	derived	single time point	branch payload	1				56.75	42		no
NASKAR2017_TGFB1_AMF_5_0CNF_GF	NASKAR_D_2017_DUAL_GROWTH_FACTOR_LOADED_NONMULBERRY	branch payload		percent	not recorded	derived	single time point	branch payload	1				44.5		not defined	no
NASKAR2017_TGFB1_AMF_GF	NASKAR_D_2017_DUAL_GROWTH_FACTOR_LOADED_NONMULBERRY	branch payload		percent	not recorded	derived	single time point	branch payload	1				28.5		not defined	no
OLTHOF2018_OPF_ADS_CELL_CULTURE	OLTHOF_MGL_2018_IN_VITRO_AND_IN_VIVO	BMP-2 alone		percent	paired in vitro and in vivo record	digitized figure	curve (four or more time points)	retention record or paired in vitro and in vivo record	6	18.857	75	84	86	2.652		no
OLTHOF2018_OPF_ADS_IN_VIVO	OLTHOF_MGL_2018_IN_VITRO_AND_IN_VIVO	BMP-2 alone		percent	in vivo release	digitized figure	curve (four or more time points)	retention record or paired in vitro and in vivo record	6	22.857	88	96	98	2.188		no
OLTHOF2018_OPF_MSP_CELL_CULTURE	OLTHOF_MGL_2018_IN_VITRO_AND_IN_VIVO	BMP-2 alone		percent	paired in vitro and in vivo record	digitized figure	curve (four or more time points)	retention record or paired in vitro and in vivo record	10	8	39	57	67	17.5		no
OLTHOF2018_OPF_MSP_IN_VIVO	OLTHOF_MGL_2018_IN_VITRO_AND_IN_VIVO	BMP-2 alone		percent	in vivo release	digitized figure	curve (four or more time points)	retention record or paired in vitro and in vivo record	10	14.857	58	88	96	3.365		no
PATEL2008_10MM_BASIC_GELATIN_PPF_IN_VITRO_COLLAGENASE	PATEL_ZS_2008_BIODEGRADABLE_GELATIN_MICROPARTICLES_AS_DELIVERY	BMP-2 alone	gelatin microparticle	percent	in vitro release	derived	derived from reported phase rates	BMP-2 alone, percent (figure, text, or derived)	5	26.9	54.9	75.7	75.7	2.991	between two measured time points	yes
PATEL2008_10MM_BASIC_GELATIN_PPF_IN_VITRO_PBS	PATEL_ZS_2008_BIODEGRADABLE_GELATIN_MICROPARTICLES_AS_DELIVERY	BMP-2 alone	gelatin microparticle	percent	in vitro release	derived	derived from reported phase rates	BMP-2 alone, percent (figure, text, or derived)	5	13.7	22.5	34.2	34.2		not defined	no
PATEL2008_10MM_BASIC_GELATIN_PPF_IN_VIVO	PATEL_ZS_2008_BIODEGRADABLE_GELATIN_MICROPARTICLES_AS_DELIVERY	BMP-2 alone	gelatin microparticle	percent	in vivo release	derived	derived from reported phase rates	BMP-2 alone, percent (figure, text, or derived)	5	21.2	34	70.2	70.2	18.818	between two measured time points	yes
PATEL2008_40MM_BASIC_GELATIN_PPF_IN_VITRO_COLLAGENASE	PATEL_ZS_2008_BIODEGRADABLE_GELATIN_MICROPARTICLES_AS_DELIVERY	BMP-2 alone	gelatin microparticle	percent	in vitro release	derived	derived from reported phase rates	BMP-2 alone, percent (figure, text, or derived)	5	17.8	37.8	56.3	56.3	16.385	between two measured time points	yes
PATEL2008_40MM_BASIC_GELATIN_PPF_IN_VITRO_PBS	PATEL_ZS_2008_BIODEGRADABLE_GELATIN_MICROPARTICLES_AS_DELIVERY	BMP-2 alone	gelatin microparticle	percent	in vitro release	derived	derived from reported phase rates	BMP-2 alone, percent (figure, text, or derived)	5	11.9	16.7	23	23		not defined	no
PATEL2008_40MM_BASIC_GELATIN_PPF_IN_VIVO	PATEL_ZS_2008_BIODEGRADABLE_GELATIN_MICROPARTICLES_AS_DELIVERY	BMP-2 alone	gelatin microparticle	percent	in vivo release	derived	derived from reported phase rates	BMP-2 alone, percent (figure, text, or derived)	5	14.7	30.3	64.1	64.1	20.167	between two measured time points	yes
PATEL2008_PPF_CONTROL_IN_VITRO_COLLAGENASE	PATEL_ZS_2008_BIODEGRADABLE_GELATIN_MICROPARTICLES_AS_DELIVERY	BMP-2 alone	polymeric scaffold	percent	in vitro release	derived	derived from reported phase rates	BMP-2 alone, percent (figure, text, or derived)	5	56.7	67.7	72.9	72.9	0.882	upper bound (more than 50% released at the first measured time point)	yes
PATEL2008_PPF_CONTROL_IN_VITRO_PBS	PATEL_ZS_2008_BIODEGRADABLE_GELATIN_MICROPARTICLES_AS_DELIVERY	BMP-2 alone	polymeric scaffold	percent	in vitro release	derived	derived from reported phase rates	BMP-2 alone, percent (figure, text, or derived)	5	56.3	66.7	71.9	71.9	0.888	upper bound (more than 50% released at the first measured time point)	yes
PATEL2008_PPF_CONTROL_IN_VIVO	PATEL_ZS_2008_BIODEGRADABLE_GELATIN_MICROPARTICLES_AS_DELIVERY	BMP-2 alone	polymeric scaffold	percent	in vivo release	derived	derived from reported phase rates	BMP-2 alone, percent (figure, text, or derived)	5	55.1	79.643	100	100	0.907	upper bound (more than 50% released at the first measured time point)	yes
RATH2011_BMP2_HA_HYDROGEL	RATH_SN_2011_HYALURONAN_BASED_HEPARIN_INCORPORATED_HYDROGELS	BMP-2 alone	heparin affinity	percent	not recorded	digitized figure	curve (four or more time points)	BMP-2 alone, percent (figure, text, or derived)	15	8.2	10.8	14.5	15.4		not defined	no
SROUJI2011_BMP2_MAT_S1	SROUJI_S_2011_SLOW_RELEASE_HUMAN_RECOMBINANT_BONE	BMP-2 alone	polymeric scaffold	percent	not recorded	digitized figure	curve (four or more time points)	BMP-2 alone, percent (figure, text, or derived)	13	5.174	7.5		12		not defined	no
SROUJI2011_BMP2_MAT_S2	SROUJI_S_2011_SLOW_RELEASE_HUMAN_RECOMBINANT_BONE	BMP-2 alone	polymeric scaffold	percent	not recorded	digitized figure	curve (four or more time points)	BMP-2 alone, percent (figure, text, or derived)	13	5.37	8.35		15		not defined	no
SROUJI2011_BMP2_MAT_S3	SROUJI_S_2011_SLOW_RELEASE_HUMAN_RECOMBINANT_BONE	BMP-2 alone	polymeric scaffold	percent	not recorded	digitized figure	curve (four or more time points)	BMP-2 alone, percent (figure, text, or derived)	13	18.065	23.5		28.3		not defined	no
SROUJI2011_BMP2_MAT_S4	SROUJI_S_2011_SLOW_RELEASE_HUMAN_RECOMBINANT_BONE	BMP-2 alone	polymeric scaffold	percent	not recorded	digitized figure	curve (four or more time points)	BMP-2 alone, percent (figure, text, or derived)	13	67.109	71.65		76	0.124	upper bound (more than 50% released at the first measured time point)	yes
XU2023_BMP2_COLLAGEN_LAYER	XU_J_2023_EFFECTIVENESS_OF_BMP_2_AND	branch payload		percent	in vivo retention	derived	single time point	branch payload	1				4.89		not defined	no
XU2023_BMP2_COL_MG_HAP_LAYER	XU_J_2023_EFFECTIVENESS_OF_BMP_2_AND	branch payload		percent	in vivo retention	derived	single time point	branch payload	1				2.22		not defined	no
XU2023_PDGF_COLLAGEN_LAYER	XU_J_2023_EFFECTIVENESS_OF_BMP_2_AND	branch payload		percent	not recorded	derived	single time point	branch payload	1				60.19	0.25		no
XU2023_PDGF_COL_MG_HAP_LAYER	XU_J_2023_EFFECTIVENESS_OF_BMP_2_AND	branch payload		percent	in vivo retention	derived	single time point	branch payload	1		3.39		3.39		not defined	no
ZHAO2013_ABS_BMP2	ZHAO_J_2013_TREHALOSE_MAINTAINS_BIOACTIVITY_AND_PROMOTES	BMP-2 alone	ceramic or mineral	percent	not recorded	text	single time point	BMP-2 alone, percent (figure, text, or derived)	1			65.79	65.79	28	upper bound (more than 50% released at the first measured time point)	yes
ZHAO2013_ABS_TRE_BMP2	ZHAO_J_2013_TREHALOSE_MAINTAINS_BIOACTIVITY_AND_PROMOTES	BMP-2 alone	ceramic or mineral	percent	not recorded	text	single time point	BMP-2 alone, percent (figure, text, or derived)	1			62.09	62.09	28	upper bound (more than 50% released at the first measured time point)	yes
ZHAO2013_LYO_BMP2	ZHAO_J_2013_TREHALOSE_MAINTAINS_BIOACTIVITY_AND_PROMOTES	BMP-2 alone	ceramic or mineral	percent	not recorded	text	single time point	BMP-2 alone, percent (figure, text, or derived)	1			26.62	26.62		not defined	no
ZHAO2013_LYO_TRE_BMP2	ZHAO_J_2013_TREHALOSE_MAINTAINS_BIOACTIVITY_AND_PROMOTES	BMP-2 alone	ceramic or mineral	percent	not recorded	text	single time point	BMP-2 alone, percent (figure, text, or derived)	1			50.59	50.59	28	upper bound (more than 50% released at the first measured time point)	yes
