## Supplementary Tables 1 to 8 and Supplementary Data 1 and 2 for "BMP-2 Release from Biomaterial Carriers: Reporting Heterogeneity and the Limits of Cross-Study Prediction": Supplementary_Table_3_corrected_records.csv

experiment_id	correction	detail
LIN2023_FIG1I_BMP2_2UG_FRESH	duplicate record removed	repeats the data of LIN2023_FIG1H_BMP2_2UG
LIN2023_FIG4B_HYTEC_BMP2	duplicate record removed	repeats the data of LIN2023_FIG1I_BMP2_2UG_STORED
PATEL2008_PPF_CONTROL_IN_VITRO_PBS	carrier family corrected	gelatin microparticle changed to polymeric scaffold
PATEL2008_PPF_CONTROL_IN_VITRO_COLLAGENASE	carrier family corrected	gelatin microparticle changed to polymeric scaffold
PATEL2008_PPF_CONTROL_IN_VIVO	carrier family corrected	gelatin microparticle changed to polymeric scaffold
