## Supplementary Tables 1 to 8 and Supplementary Data 1 and 2 for "BMP-2 Release from Biomaterial Carriers: Reporting Heterogeneity and the Limits of Cross-Study Prediction": Supplementary_Table_6_source_data_check.csv

paper_id	experiment_id	figure_panel	series_label	time_days	source_release_ng	image_derived_release_ng	signed_error_ng	absolute_error_ng	y_axis_error_percent	source_ref
LIN_2023_NATCOMM	LIN2023_FIG1H_BMP2_0_5UG	Fig. 1h	0.5 ug BMP-2	1	132.686	129.792	-2.894	2.894	0.058	Lin2023_source_data:BMP2 release Fig 1h
LIN_2023_NATCOMM	LIN2023_FIG1H_BMP2_0_5UG	Fig. 1h	0.5 ug BMP-2	3	252.102	247.652	-4.45	4.45	0.089	Lin2023_source_data:BMP2 release Fig 1h
LIN_2023_NATCOMM	LIN2023_FIG1H_BMP2_0_5UG	Fig. 1h	0.5 ug BMP-2	7	323.468	320.433	-3.035	3.035	0.061	Lin2023_source_data:BMP2 release Fig 1h
LIN_2023_NATCOMM	LIN2023_FIG1H_BMP2_0_5UG	Fig. 1h	0.5 ug BMP-2	14	374.084	376.006	1.922	1.922	0.038	Lin2023_source_data:BMP2 release Fig 1h
LIN_2023_NATCOMM	LIN2023_FIG1H_BMP2_0_5UG	Fig. 1h	0.5 ug BMP-2	21	390.971	391.547	0.576	0.576	0.012	Lin2023_source_data:BMP2 release Fig 1h
LIN_2023_NATCOMM	LIN2023_FIG1H_BMP2_0_5UG	Fig. 1h	0.5 ug BMP-2	28	399.415	404.377	4.962	4.962	0.099	Lin2023_source_data:BMP2 release Fig 1h
LIN_2023_NATCOMM	LIN2023_FIG1H_BMP2_2UG	Fig. 1h	2 ug BMP-2	1	530.742	473.721	-57.021	57.021	1.14	Lin2023_source_data:BMP2 release Fig 1h
LIN_2023_NATCOMM	LIN2023_FIG1H_BMP2_2UG	Fig. 1h	2 ug BMP-2	3	1016.495	974.043	-42.452	42.452	0.849	Lin2023_source_data:BMP2 release Fig 1h
LIN_2023_NATCOMM	LIN2023_FIG1H_BMP2_2UG	Fig. 1h	2 ug BMP-2	7	1293.873	1307.326	13.453	13.453	0.269	Lin2023_source_data:BMP2 release Fig 1h
LIN_2023_NATCOMM	LIN2023_FIG1H_BMP2_2UG	Fig. 1h	2 ug BMP-2	14	1496.336	1467.63	-28.706	28.706	0.574	Lin2023_source_data:BMP2 release Fig 1h
LIN_2023_NATCOMM	LIN2023_FIG1H_BMP2_2UG	Fig. 1h	2 ug BMP-2	21	1563.884	1555.925	-7.959	7.959	0.159	Lin2023_source_data:BMP2 release Fig 1h
LIN_2023_NATCOMM	LIN2023_FIG1H_BMP2_2UG	Fig. 1h	2 ug BMP-2	28	1597.658	1598.635	0.977	0.977	0.02	Lin2023_source_data:BMP2 release Fig 1h
LIN_2023_NATCOMM	LIN2023_FIG1H_BMP2_6UG	Fig. 1h	6 ug BMP-2	1	1176.075	1082.849	-93.226	93.226	1.865	Lin2023_source_data:BMP2 release Fig 1h
LIN_2023_NATCOMM	LIN2023_FIG1H_BMP2_6UG	Fig. 1h	6 ug BMP-2	3	2194.061	2029.393	-164.668	164.668	3.293	Lin2023_source_data:BMP2 release Fig 1h
LIN_2023_NATCOMM	LIN2023_FIG1H_BMP2_6UG	Fig. 1h	6 ug BMP-2	7	3191.652	2982.752	-208.9	208.9	4.178	Lin2023_source_data:BMP2 release Fig 1h
LIN_2023_NATCOMM	LIN2023_FIG1H_BMP2_6UG	Fig. 1h	6 ug BMP-2	14	3970.387	3739.922	-230.465	230.465	4.609	Lin2023_source_data:BMP2 release Fig 1h
LIN_2023_NATCOMM	LIN2023_FIG1H_BMP2_6UG	Fig. 1h	6 ug BMP-2	21	4312.739	4560.418	247.679	247.679	4.954	Lin2023_source_data:BMP2 release Fig 1h
LIN_2023_NATCOMM	LIN2023_FIG1H_BMP2_6UG	Fig. 1h	6 ug BMP-2	28	4483.916	4276.163	-207.753	207.753	4.155	Lin2023_source_data:BMP2 release Fig 1h
LIN_2023_NATCOMM	LIN2023_FIG1I_BMP2_2UG_FRESH	Fig. 1i	2 ug BMP-2 fresh	1	530.742	562.259	31.517	31.517	1.576	Lin2023_source_data:BMP2 release Fig 1i
LIN_2023_NATCOMM	LIN2023_FIG1I_BMP2_2UG_FRESH	Fig. 1i	2 ug BMP-2 fresh	3	1016.495	1079.775	63.28	63.28	3.164	Lin2023_source_data:BMP2 release Fig 1i
LIN_2023_NATCOMM	LIN2023_FIG1I_BMP2_2UG_FRESH	Fig. 1i	2 ug BMP-2 fresh	7	1293.873	1217.391	-76.482	76.482	3.824	Lin2023_source_data:BMP2 release Fig 1i
LIN_2023_NATCOMM	LIN2023_FIG1I_BMP2_2UG_FRESH	Fig. 1i	2 ug BMP-2 fresh	14	1496.336	1490.334	-6.002	6.002	0.3	Lin2023_source_data:BMP2 release Fig 1i
LIN_2023_NATCOMM	LIN2023_FIG1I_BMP2_2UG_FRESH	Fig. 1i	2 ug BMP-2 fresh	21	1563.884	1468.254	-95.63	95.63	4.782	Lin2023_source_data:BMP2 release Fig 1i
LIN_2023_NATCOMM	LIN2023_FIG1I_BMP2_2UG_FRESH	Fig. 1i	2 ug BMP-2 fresh	28	1597.658	1502.838	-94.82	94.82	4.741	Lin2023_source_data:BMP2 release Fig 1i
LIN_2023_NATCOMM	LIN2023_FIG1I_BMP2_2UG_STORED	Fig. 1i	2 ug BMP-2 stored	1	407.078	365.584	-41.495	41.495	2.075	Lin2023_source_data:BMP2 release Fig 1i
LIN_2023_NATCOMM	LIN2023_FIG1I_BMP2_2UG_STORED	Fig. 1i	2 ug BMP-2 stored	3	894.604	936.915	42.311	42.311	2.116	Lin2023_source_data:BMP2 release Fig 1i
LIN_2023_NATCOMM	LIN2023_FIG1I_BMP2_2UG_STORED	Fig. 1i	2 ug BMP-2 stored	7	1362.316	1378.905	16.589	16.589	0.829	Lin2023_source_data:BMP2 release Fig 1i
LIN_2023_NATCOMM	LIN2023_FIG1I_BMP2_2UG_STORED	Fig. 1i	2 ug BMP-2 stored	14	1617.597	1591.429	-26.168	26.168	1.308	Lin2023_source_data:BMP2 release Fig 1i
LIN_2023_NATCOMM	LIN2023_FIG1I_BMP2_2UG_STORED	Fig. 1i	2 ug BMP-2 stored	21	1660.448	1654.762	-5.686	5.686	0.284	Lin2023_source_data:BMP2 release Fig 1i
LIN_2023_NATCOMM	LIN2023_FIG1I_BMP2_2UG_STORED	Fig. 1i	2 ug BMP-2 stored	28	1681.873	1678.795	-3.078	3.078	0.154	Lin2023_source_data:BMP2 release Fig 1i
