## Supplementary Tables 1 to 8 and Supplementary Data 1 and 2 for "BMP-2 Release from Biomaterial Carriers: Reporting Heterogeneity and the Limits of Cross-Study Prediction": Supplementary_Table_7_second_pass_check.csv

paper_id	experiment_id	time_days	first_pass_percent	check_percent	absolute_difference_percent_points	check_type	first_pass_provenance	first_pass_source_ref
LIN_2023_NATCOMM	LIN2023_FIG4B_MHYTEC_1L_BMP2	0	0	0	0	source_data_anchor	source_data	Lin2023_source_data:BMP2 release Fig 4b
LIN_2023_NATCOMM	LIN2023_FIG4B_MHYTEC_1L_BMP2	1	15.2	15.2	0	source_data_anchor	source_data	Lin2023_source_data:BMP2 release Fig 4b
LIN_2023_NATCOMM	LIN2023_FIG4B_MHYTEC_1L_BMP2	3	25.4	25.4	0	source_data_anchor	source_data	Lin2023_source_data:BMP2 release Fig 4b
LIN_2023_NATCOMM	LIN2023_FIG4B_MHYTEC_1L_BMP2	7	32.8	32.8	0	source_data_anchor	source_data	Lin2023_source_data:BMP2 release Fig 4b
LIN_2023_NATCOMM	LIN2023_FIG4B_MHYTEC_1L_BMP2	14	45.6	45.6	0	source_data_anchor	source_data	Lin2023_source_data:BMP2 release Fig 4b
LIN_2023_NATCOMM	LIN2023_FIG4B_MHYTEC_1L_BMP2	21	55.2	55.2	0	source_data_anchor	source_data	Lin2023_source_data:BMP2 release Fig 4b
LIN_2023_NATCOMM	LIN2023_FIG4B_MHYTEC_1L_BMP2	28	62.1	62.1	0	source_data_anchor	source_data	Lin2023_source_data:BMP2 release Fig 4b
KANG_2011_BIOMATERIALS	KANG2011_ECM14_BMP2	0	0	0	0	manual_visual_reread	digitized_figure	Kang2011_Fig7
KANG_2011_BIOMATERIALS	KANG2011_ECM14_BMP2	0.0833	10	10	0	text_anchor	digitized_figure	Kang2011_Fig7
KANG_2011_BIOMATERIALS	KANG2011_ECM14_BMP2	0.1667	17.42	17.42	0	text_anchor	digitized_figure	Kang2011_Fig7
KANG_2011_BIOMATERIALS	KANG2011_ECM14_BMP2	0.3333	22	22	0	manual_visual_reread	digitized_figure	Kang2011_Fig7
KANG_2011_BIOMATERIALS	KANG2011_ECM14_BMP2	1	29	29	0	manual_visual_reread	digitized_figure	Kang2011_Fig7
KANG_2011_BIOMATERIALS	KANG2011_ECM14_BMP2	3	42	42	0	manual_visual_reread	digitized_figure	Kang2011_Fig7
KANG_2011_BIOMATERIALS	KANG2011_ECM14_BMP2	7	47	47	0	manual_visual_reread	digitized_figure	Kang2011_Fig7
KANG_2011_BIOMATERIALS	KANG2011_ECM14_BMP2	14	51	51	0	manual_visual_reread	digitized_figure	Kang2011_Fig7
KANG_2011_BIOMATERIALS	KANG2011_ECM14_BMP2	21	55	56	1	manual_visual_reread	digitized_figure	Kang2011_Fig7
KANG_2011_BIOMATERIALS	KANG2011_ECM14_BMP2	35	61	61	0	manual_visual_reread	digitized_figure	Kang2011_Fig7
HOLLOWAY_JL_2014_MODULATING_HYDROGEL_CROSSLINK_DENSITY_AND	HOLLOWAY2014_MAHA_3WT_COLLAGENASE	0	0	0	0	manual_visual_reread	digitized_figure	Holloway2014_Fig4a_visual_digitized
HOLLOWAY_JL_2014_MODULATING_HYDROGEL_CROSSLINK_DENSITY_AND	HOLLOWAY2014_MAHA_3WT_COLLAGENASE	1	1	1	0	manual_visual_reread	digitized_figure	Holloway2014_Fig4a_visual_digitized
HOLLOWAY_JL_2014_MODULATING_HYDROGEL_CROSSLINK_DENSITY_AND	HOLLOWAY2014_MAHA_3WT_COLLAGENASE	2	5	5	0	manual_visual_reread	digitized_figure	Holloway2014_Fig4a_visual_digitized
HOLLOWAY_JL_2014_MODULATING_HYDROGEL_CROSSLINK_DENSITY_AND	HOLLOWAY2014_MAHA_3WT_COLLAGENASE	3	20	20	0	manual_visual_reread	digitized_figure	Holloway2014_Fig4a_visual_digitized
HOLLOWAY_JL_2014_MODULATING_HYDROGEL_CROSSLINK_DENSITY_AND	HOLLOWAY2014_MAHA_3WT_COLLAGENASE	4	33	34	1	manual_visual_reread	digitized_figure	Holloway2014_Fig4a_visual_digitized
HOLLOWAY_JL_2014_MODULATING_HYDROGEL_CROSSLINK_DENSITY_AND	HOLLOWAY2014_MAHA_3WT_COLLAGENASE	6	50	50	0	manual_visual_reread	digitized_figure	Holloway2014_Fig4a_visual_digitized
HOLLOWAY_JL_2014_MODULATING_HYDROGEL_CROSSLINK_DENSITY_AND	HOLLOWAY2014_MAHA_3WT_COLLAGENASE	8	72	72	0	manual_visual_reread	digitized_figure	Holloway2014_Fig4a_visual_digitized
HOLLOWAY_JL_2014_MODULATING_HYDROGEL_CROSSLINK_DENSITY_AND	HOLLOWAY2014_MAHA_3WT_COLLAGENASE	9	90	91	1	manual_visual_reread	digitized_figure	Holloway2014_Fig4a_visual_digitized
HOLLOWAY_JL_2014_MODULATING_HYDROGEL_CROSSLINK_DENSITY_AND	HOLLOWAY2014_MAHA_3WT_COLLAGENASE	10	100	100	0	manual_visual_reread	digitized_figure	Holloway2014_Fig4a_visual_digitized
JEON_O_2007_ENHANCEMENT_OF_ECTOPIC_BONE_FORMATION	JEON2007_HP_PLGA_BMP2_RELEASE	0	0	0	0	manual_visual_reread	digitized_figure	Jeon2007_Fig5_visual_digitized
JEON_O_2007_ENHANCEMENT_OF_ECTOPIC_BONE_FORMATION	JEON2007_HP_PLGA_BMP2_RELEASE	1	19	19	0	text_anchor	text	Jeon2007_text_release_results
JEON_O_2007_ENHANCEMENT_OF_ECTOPIC_BONE_FORMATION	JEON2007_HP_PLGA_BMP2_RELEASE	3	35	35	0	manual_visual_reread	digitized_figure	Jeon2007_Fig5_visual_digitized
JEON_O_2007_ENHANCEMENT_OF_ECTOPIC_BONE_FORMATION	JEON2007_HP_PLGA_BMP2_RELEASE	5	49	49	0	manual_visual_reread	digitized_figure	Jeon2007_Fig5_visual_digitized
JEON_O_2007_ENHANCEMENT_OF_ECTOPIC_BONE_FORMATION	JEON2007_HP_PLGA_BMP2_RELEASE	7	52	52	0	manual_visual_reread	digitized_figure	Jeon2007_Fig5_visual_digitized
JEON_O_2007_ENHANCEMENT_OF_ECTOPIC_BONE_FORMATION	JEON2007_HP_PLGA_BMP2_RELEASE	9	63	63	0	manual_visual_reread	digitized_figure	Jeon2007_Fig5_visual_digitized
JEON_O_2007_ENHANCEMENT_OF_ECTOPIC_BONE_FORMATION	JEON2007_HP_PLGA_BMP2_RELEASE	11	70	70	0	manual_visual_reread	digitized_figure	Jeon2007_Fig5_visual_digitized
JEON_O_2007_ENHANCEMENT_OF_ECTOPIC_BONE_FORMATION	JEON2007_HP_PLGA_BMP2_RELEASE	13	82	82	0	manual_visual_reread	digitized_figure	Jeon2007_Fig5_visual_digitized
JEON_O_2007_ENHANCEMENT_OF_ECTOPIC_BONE_FORMATION	JEON2007_HP_PLGA_BMP2_RELEASE	14	86	86	0	manual_visual_reread	digitized_figure	Jeon2007_Fig5_visual_digitized
JEON_O_2007_ENHANCEMENT_OF_ECTOPIC_BONE_FORMATION	JEON2007_HP_PLGA_BMP2_RELEASE	15	91	91	0	manual_visual_reread	digitized_figure	Jeon2007_Fig5_visual_digitized
JEON_O_2007_ENHANCEMENT_OF_ECTOPIC_BONE_FORMATION	JEON2007_HP_PLGA_BMP2_RELEASE	21	100	100	0	text_anchor	text	Jeon2007_text_release_results
JEON_O_2007_ENHANCEMENT_OF_ECTOPIC_BONE_FORMATION	JEON2007_HP_PLGA_BMP2_RELEASE	28	100	100	0	derived_from_text	derived	Jeon2007_text_release_results
JEON_O_2007_ENHANCEMENT_OF_ECTOPIC_BONE_FORMATION	JEON2007_UNMODIFIED_PLGA_BMP2_RELEASE	0	0	0	0	manual_visual_reread	digitized_figure	Jeon2007_Fig5_visual_digitized
JEON_O_2007_ENHANCEMENT_OF_ECTOPIC_BONE_FORMATION	JEON2007_UNMODIFIED_PLGA_BMP2_RELEASE	0.1667	100	100	0	text_anchor	digitized_figure	Jeon2007_Fig5_visual_digitized
JEON_O_2007_ENHANCEMENT_OF_ECTOPIC_BONE_FORMATION	JEON2007_UNMODIFIED_PLGA_BMP2_RELEASE	1	100	100	0	derived_from_text	derived	Jeon2007_text_release_results
JEON_O_2007_ENHANCEMENT_OF_ECTOPIC_BONE_FORMATION	JEON2007_UNMODIFIED_PLGA_BMP2_RELEASE	7	100	100	0	derived_from_text	derived	Jeon2007_text_release_results
JEON_O_2007_ENHANCEMENT_OF_ECTOPIC_BONE_FORMATION	JEON2007_UNMODIFIED_PLGA_BMP2_RELEASE	28	100	100	0	derived_from_text	derived	Jeon2007_text_release_results
PATEL_ZS_2008_BIODEGRADABLE_GELATIN_MICROPARTICLES_AS_DELIVERY	PATEL2008_40MM_BASIC_GELATIN_PPF_IN_VIVO	0	0	0	0	table_formula_check	derived	Patel2008_Table3_phase_rates
PATEL_ZS_2008_BIODEGRADABLE_GELATIN_MICROPARTICLES_AS_DELIVERY	PATEL2008_40MM_BASIC_GELATIN_PPF_IN_VIVO	1	14.7	14.7	0	table_formula_check	derived	Patel2008_Table3_phase_rates
PATEL_ZS_2008_BIODEGRADABLE_GELATIN_MICROPARTICLES_AS_DELIVERY	PATEL2008_40MM_BASIC_GELATIN_PPF_IN_VIVO	3	24.7	24.7	0	table_formula_check	derived	Patel2008_Table3_phase_rates
PATEL_ZS_2008_BIODEGRADABLE_GELATIN_MICROPARTICLES_AS_DELIVERY	PATEL2008_40MM_BASIC_GELATIN_PPF_IN_VIVO	17	44.3	44.3	0	table_formula_check	derived	Patel2008_Table3_phase_rates
PATEL_ZS_2008_BIODEGRADABLE_GELATIN_MICROPARTICLES_AS_DELIVERY	PATEL2008_40MM_BASIC_GELATIN_PPF_IN_VIVO	28	64.1	64.1	0	table_formula_check	derived	Patel2008_Table3_phase_rates
