## Supplementary Tables 1 to 8 and Supplementary Data 1 and 2 for "BMP-2 Release from Biomaterial Carriers: Reporting Heterogeneity and the Limits of Cross-Study Prediction": Supplementary_Table_8_reporting_unit_sample.csv

pmid	release_unit_assigned_by_llm	batch
19105972	percent	2
19962070	percent	2
21084117	mass	2
21645919	mass	2
21744511	mass	2
21889205	concentration	2
23747325	mass	2
24146770	percent	2
24204147	percent	2
24351005	unclear	2
24504411	mass	2
24830556	mass	2
24872706	percent	2
24954001	mixed	2
24956565	percent	2
25084008	percent	2
25575853	percent	2
25609957	percent	2
26018314	unclear	2
26869786	percent	2
26996657	percent	2
27279839	mass	2
27421654	percent	2
28128363	unclear	3
30034234	percent	3
31308664	mass	3
27711142	percent	3
30863071	percent	3
28124978	percent	3
32627633	percent	3
27940197	mass	3
29018836	percent	3
32043751	mass	3
28793666	percent	3
31817033	percent	3
28773384	mass	3
31487971	percent	3
32202021	percent	3
22322342	percent	3
22687758	percent	3
23977328	percent	3
24024213	percent	3
24167632	percent	3
28798376	concentration	3
30240051	percent	3
32851179	percent	3
32872353	mass	3
32982218	concentration	3
33738985	mixed	3
34067593	percent	3
34124019	mass	3
34209593	percent	3
34413442	percent	3
34669267	percent	3
34706765	percent	3
34805113	percent	3
34995904	percent	3
35203721	mixed	3
35409290	mass	3
35515290	percent	3
35529046	percent	3
35570405	percent	3
35981926	percent	3
36031459	percent	3
36243895	percent	3
36803418	percent	3
37020301	percent	3
37701821	percent	3
37805588	unclear	3
38312545	percent	3
38559900	percent	3
38831403	percent	3
39080653	mass	3
39420946	percent	3
39759847	mixed	3
40485060	mass	3
40707689	percent	3
40758215	percent	3
40821662	percent	3
40987998	percent	3
41146669	percent	3
41727733	percent	3
41758528	percent	3
41799959	concentration	3
